# The fitness cost of spurious phosphorylation

**DOI:** 10.1101/2023.10.08.561337

**Authors:** David Bradley, Alexander Hogrebe, Rohan Dandage, Alexandre K Dubé, Mario Leutert, Ugo Dionne, Alexis Chang, Judit Villén, Christian R Landry

## Abstract

The fidelity of signal transduction requires the binding of regulatory molecules to their cognate targets. However, the crowded cell interior risks off-target interactions between proteins that are functionally unrelated. How such off-target interactions impact fitness is not generally known, but quantifying this is required to understand the constraints faced by cell systems as they evolve. Here, we use the model organism *S. cerevisiae* to inducibly express tyrosine kinases. Because yeast lacks *bona fide* tyrosine kinases, most of the resulting tyrosine phosphorylation is spurious. This provides a suitable system to measure the impact of artificial protein interactions on fitness. We engineered 44 yeast strains each expressing a tyrosine kinase, and quantitatively analysed their phosphoproteomes. This analysis resulted in ∼30,000 phosphosites mapping to ∼3,500 proteins. Examination of the fitness costs in each strain revealed a strong correlation between the number of spurious pY sites and decreased growth. Moreover, the analysis of pY effects on protein structure and on protein function revealed over 1000 pY events that we predict to be deleterious. However, we also find that a large number of the spurious pY sites have a negligible effect on fitness, possibly because of their low stoichiometry. This result is consistent with our evolutionary analyses demonstrating a lack of phosphotyrosine counter-selection in species with *bona fide* tyrosine kinases. Taken together, our results suggest that, alongside the risk for toxicity, the cell can tolerate a large degree of non-functional crosstalk as interaction networks evolve.
