## Supplementary table 1 for "The fitness cost of spurious phosphorylation"

### Sheet: Sheet1
gene name	kinase type	kinase dead mutation	full length, domain, or mutant
vSRC L308A	Y	D386>N	mutant
vSRC L317A	Y	D386>N	mutant
vSRC L360A	Y	D386>N	mutant
vSRC L393A	Y	D386>N	mutant
vSRC L435A	Y	D386>N	mutant
vSRC L451A	Y	D386>N	mutant
vSRC L452A	Y	D386>N	mutant
vSRC L491A	Y	D386>N	mutant
vSRC V281A	Y	D386>N	mutant
vSRC V292A	Y	D386>N	mutant
vSRC V329A	Y	D386>N	mutant
vSRC V383A	Y	D386>N	mutant
vSRC V394A	Y	D386>N	mutant
ABL1	Y	D363>N	full length
ABL2	Y	D394>N	full length
BMX	Y	D536>N	full length
FES	Y	D613>N	full length
FRK	Y	D354>N	full length
FYN	Y	D390>N	full length
LCK	Y	D364>N	full length
LYN	Y	D346>N	full length
SRC	Y	D395>N	full length
SRMS	Y	D350>N	full length
SYK	Y	D494>N	full length
TEC	Y	D489>N	full length
TNK1	Y	D245>N	full length
vSRC	Y	D386>N	full length
IRAK4	S/T	D311>N	full length
NEK7	S/T	D161>N	full length
RAF1	S/T	D468>N	full length
TBK1	S/T	D135>N	full length
TLK2	S/T	D591>N	full length
VRK1	S/T	D177>N	full length
EPHA1 domain	Y	D157>N	domain
EPHA2 domain	Y	D158>N	domain
EPHB1 domain	Y	D144>N	domain
FGFR2 domain	Y	D169>N	domain
MET domain	Y	D168>N	domain
EPHA3 domain	Y	D171>N	domain
EPHB3 domain	Y	D144>N	domain
EPHB4 domain	Y	D157>N	domain
FGFR3 domain	Y	D169>N	domain
MER domain	Y	D155>N	domain
NEK6	S/T	D172>N	full length
