## Supplementary table 2 for "The fitness cost of spurious phosphorylation"

### Sheet: CRISPR
gene name	forward/reverse	Name	Sequence	Description	Concentration	Location
ABL1	forward	CLOP191-G12	CCTTGGAAACAGACCCACCGCCTCCTGATCCGCCACCGCCCCTCTGCACTATGTCACTGA	Oligo reverse to amplify ABL1 and integrate it in the genome at the GAL1 (YBR020W) locus	100 uM	OP191
ABL1	reverse	CLOP191-F12	ATATACCTCTATACTTTAACGTCAAGGAGAAAAAACTATAATGTTGGAGATCTGCCTGAA	Oligo forward to amplify ABL1 and integrate it in the genome at the GAL1 (YBR020W) locus	100 uM	OP191
ABL2	forward	CLOP194-E2	ATATACCTCTATACTTTAACGTCAAGGAGAAAAAACTATAATGGTCCTTGGGACAGTTCT	ABL2 to amplify and integrate in the genome at the GAL1 (YBR020W) locus for	100 uM	OP194
ABL2	reverse	CLOP194-H4	CCTTGGAAACAGACCCACCGCCTCCTGATCCGCCACCGCCCCTCTGCACCACATCACTGA	ABL2 to amplify and integrate in the genome at the GAL1 (YBR020W) locus rev	100 uM	OP194
BMX	forward	CLOP194-G2	ATATACCTCTATACTTTAACGTCAAGGAGAAAAAACTATAATGGATACAAAATCTATTCT	BMX to amplify and integrate in the genome at the GAL1 (YBR020W) locus for	100 uM	OP194
BMX	reverse	CLOP194-B5	CCTTGGAAACAGACCCACCGCCTCCTGATCCGCCACCGCCATGCTTGTCTTTTTCCCGAA	BMX to amplify and integrate in the genome at the GAL1 (YBR020W) locus rev	100 uM	OP194
EPHA1 domain	forward	CLOP241-D1	TACCTCTATACTTTAACGTCAAGGAGAAAAAACTATAATGCTGTGGCTGAAGCCTTATGT	Oligo forward to clone kinase domain of EPHA1 in Landing pad GFP	100 uM	OP241
EPHA1 domain	reverse	CLOP241-G2	ACCCTTGGAAACAGACCCACCGCCTCCTGATCCGCCACCGCCGGGGTCAAAGTTGGCAATGG	Oligo reverse to clone kinase domain of EPHA1 in Landing pad GFP	100 uM	OP241
EPHA2 domain	forward	CLOP241-E1	TACCTCTATACTTTAACGTCAAGGAGAAAAAACTATAATGAAGCCCCTGAAGACATACGT	Oligo forward to clone kinase domain of EPHA2 in Landing pad GFP	100 uM	OP241
EPHA2 domain	reverse	CLOP241-H2	ACCCTTGGAAACAGACCCACCGCCTCCTGATCCGCCACCGCCGGGGTCAAAGTCAGCCAGGG	Oligo reverse to clone kinase domain of EPHA2 in Landing pad GFP	100 uM	OP241
EPHA3 domain	forward	CLOP241-F1	TACCTCTATACTTTAACGTCAAGGAGAAAAAACTATAATGGATGAAAAAAGACTTCATTT	Oligo forward to clone kinase domain of EPHA3 in Landing pad GFP	100 uM	OP241
EPHA3 domain	reverse	CLOP241-A3	ACCCTTGGAAACAGACCCACCGCCTCCTGATCCGCCACCGCCGGAAATCTTGGCTATTGTGT	Oligo reverse to clone kinase domain of EPHA3 in Landing pad GFP	100 uM	OP241
EPHB1 domain	forward	CLOP241-G1	TACCTCTATACTTTAACGTCAAGGAGAAAAAACTATAATGGATCCCAACGAAGCTGTCCG	Oligo forward to clone kinase domain of EPHB1 in Landing pad GFP	100 uM	OP241
EPHB1 domain	reverse	CLOP241-B3	ACCCTTGGAAACAGACCCACCGCCTCCTGATCCGCCACCGCCGGCGGTGATGGTTGCCACAG	Oligo reverse to clone kinase domain of EPHB1 in Landing pad GFP	100 uM	OP241
EPHB3 domain	forward	CLOP241-H1	TACCTCTATACTTTAACGTCAAGGAGAAAAAACTATAATGGACCCTAATGAGGCTGTTCG	Oligo forward to clone kinase domain of EPHB3 in Landing pad GFP	100 uM	OP241
EPHB3 domain	reverse	CLOP241-C3	ACCCTTGGAAACAGACCCACCGCCTCCTGATCCGCCACCGCCAGACTGAGCGCTGGCAATGA	Oligo reverse to clone kinase domain of EPHB3 in Landing pad GFP	100 uM	OP241
EPHB4 domain	forward	CLOP241-A2	TACCTCTATACTTTAACGTCAAGGAGAAAAAACTATAATGCATGGTACTAAGGTCTACAT	Oligo forward to clone kinase domain of EPHB4 in Landing pad GFP	100 uM	OP241
EPHB4 domain	reverse	CLOP241-D3	ACCCTTGGAAACAGACCCACCGCCTCCTGATCCGCCACCGCCGCCATTCTCCCGGGCCACGA	Oligo reverse to clone kinase domain of EPHB4 in Landing pad GFP	100 uM	OP241
FES	forward	CLOP191-D12	ATATACCTCTATACTTTAACGTCAAGGAGAAAAAACTATAATGGGCTTCTCTTCCGAGCT	Oligo forward to amplify FES and integrate it in the genome at the GAL1 (YBR020W) locus	100 uM	OP191
FES	reverse	CLOP191-E12	CCTTGGAAACAGACCCACCGCCTCCTGATCCGCCACCGCCCCGATGCCGCTTTCGGATGC	Oligo reverse to amplify FES and integrate it in the genome at the GAL1 (YBR020W) locus	100 uM	OP191
FGFR2 domain	forward	CLOP241-B1	TACCTCTATACTTTAACGTCAAGGAGAAAAAACTATAATGatgctagcaggggtctccga	Oligo forward to clone kinase domain of FGFR2 in Landing pad GFP	100 uM	OP241
FGFR2 domain	reverse	CLOP241-E2	ACCCTTGGAAACAGACCCACCGCCTCCTGATCCGCCACCGCCttcctcattggttgtgagag	Oligo reverse to clone kinase domain of FGFR2 in Landing pad GFP	100 uM	OP241
FGFR3 domain	forward	CLOP241-C1	TACCTCTATACTTTAACGTCAAGGAGAAAAAACTATAATGacgctggccaatgtctccga	Oligo forward to clone kinase domain of FGFR3 in Landing pad GFP	100 uM	OP241
FGFR3 domain	reverse	CLOP241-F2	ACCCTTGGAAACAGACCCACCGCCTCCTGATCCGCCACCGCCctcgtcggtggacgtcacgg	Oligo reverse to clone kinase domain of FGFR3 in Landing pad GFP	100 uM	OP241
FRK	forward	CLOP194-B3	ATATACCTCTATACTTTAACGTCAAGGAGAAAAAACTATAATGAGCAACATCTGTCAGAG	FRK to amplify and integrate in the genome at the GAL1 (YBR020W) locus for	100 uM	OP194
FRK	reverse	CLOP194-E5	CCTTGGAAACAGACCCACCGCCTCCTGATCCGCCACCGCCTCTTATGAAGTTATTTGCAT	FRK to amplify and integrate in the genome at the GAL1 (YBR020W) locus rev	100 uM	OP194
FYN	forward	CLOP194-C3	ATATACCTCTATACTTTAACGTCAAGGAGAAAAAACTATAATGGGCTGTGTGCAATGTAA	FYN to amplify and integrate in the genome at the GAL1 (YBR020W) locus for	100 uM	OP194
FYN	reverse	CLOP194-F5	CCTTGGAAACAGACCCACCGCCTCCTGATCCGCCACCGCCCAGGTTTTCACCAGGTTGGT	FYN to amplify and integrate in the genome at the GAL1 (YBR020W) locus rev	100 uM	OP194
IRAK4	forward	CLOP240-H4	ATATACCTCTATACTTTAACGTCAAGGAGAAAAAACTATAATGAACAAACCCATAACACC	Oligo forward to clone IRAK4 in Landing pad GFP	100 uM	OP240
IRAK4	reverse	CLOP240-A6	ACCCTTGGAAACAGACCCACCGCCTCCTGATCCGCCACCGCCAGAAGCTGTCATCTCTTGCA	Oligo reverse to clone IRAK4 in Landing pad GFP	100 uM	OP240
LCK	forward	CLOP194-F3	ATATACCTCTATACTTTAACGTCAAGGAGAAAAAACTATAATGGGCTGTGGCTGCAGCTC	LCK to amplify and integrate in the genome at the GAL1 (YBR020W) locus for	100 uM	OP194
LCK	reverse	CLOP194-A6	CCTTGGAAACAGACCCACCGCCTCCTGATCCGCCACCGCCAGGCTGAGGCTGGTACTGGC	LCK to amplify and integrate in the genome at the GAL1 (YBR020W) locus rev	100 uM	OP194
LYN	forward	CLOP194-G3	ATATACCTCTATACTTTAACGTCAAGGAGAAAAAACTATAATGGGATGTATAAAATCAAA	LYN to amplify and integrate in the genome at the GAL1 (YBR020W) locus for	100 uM	OP194
LYN	reverse	CLOP194-B6	CCTTGGAAACAGACCCACCGCCTCCTGATCCGCCACCGCCAGGCTGCTGCTGGTATTGCC	LYN to amplify and integrate in the genome at the GAL1 (YBR020W) locus rev	100 uM	OP194
MER domain	forward	CLOP241-B2	TACCTCTATACTTTAACGTCAAGGAGAAAAAACTATAATGAGTGAGGAACTACAAAATAA	Oligo forward to clone kinase domain of MER in Landing pad GFP	100 uM	OP241
MER domain	reverse	CLOP241-E3	ACCCTTGGAAACAGACCCACCGCCTCCTGATCCGCCACCGCCAACGTCAGGCAAACTTTCTA	Oligo reverse to clone kinase domain of MER in Landing pad GFP	100 uM	OP241
MET domain	forward	CLOP241-C2	TACCTCTATACTTTAACGTCAAGGAGAAAAAACTATAATGGGGGACTCTGATATATCCAG	Oligo forward to clone kinase domain of MET in Landing pad GFP	100 uM	OP241
MET domain	reverse	CLOP241-F3	ACCCTTGGAAACAGACCCACCGCCTCCTGATCCGCCACCGCCCCCAATGAAAGTAGAGAAGA	Oligo reverse to clone kinase domain of MET in Landing pad GFP	100 uM	OP241
NEK6	forward	CLOP240-A5	ATATACCTCTATACTTTAACGTCAAGGAGAAAAAACTATAATGGCAGGACAGCCCGGCCA	Oligo forward to clone NEK6 in Landing pad GFP	100 uM	OP240
NEK6	reverse	CLOP240-B6	ACCCTTGGAAACAGACCCACCGCCTCCTGATCCGCCACCGCCGGTGCTGGACATCCAGATGT	Oligo reverse to clone NEK6 in Landing pad GFP	100 uM	OP240
NEK7	forward	CLOP240-B5	ATATACCTCTATACTTTAACGTCAAGGAGAAAAAACTATAATGGATGAGCAATCACAAGG	Oligo forward to clone NEK7 in Landing pad GFP	100 uM	OP240
NEK7	reverse	CLOP240-C6	ACCCTTGGAAACAGACCCACCGCCTCCTGATCCGCCACCGCCGCTGCTTGCAGTGCATGCAT	Oligo reverse to clone NEK7 in Landing pad GFP	100 uM	OP240
RAF1	forward	CLOP240-F5	ATATACCTCTATACTTTAACGTCAAGGAGAAAAAACTATAATGGAGCACATACAGGGAGC	Oligo forward to clone RAF1 in Landing pad GFP	100 uM	OP240
RAF1	reverse	CLOP240-G6	ACCCTTGGAAACAGACCCACCGCCTCCTGATCCGCCACCGCCGAAGACAGGCAGCCTCGGGG	Oligo reverse to clone RAF1 in Landing pad GFP	100 uM	OP240
SRC	forward	CLOP191-C12	CCTTGGAAACAGACCCACCGCCTCCTGATCCGCCACCGCCGAGGTTCTCCCCGGGCTGGT	Oligo reverse to amplify SRC and integrate it in the genome at the GAL1 (YBR020W) locus	100 uM	OP191
SRC	reverse	CLOP191-B12	ATATACCTCTATACTTTAACGTCAAGGAGAAAAAACTATAATGGGTAGCAACAAGAGCAA	Oligo forward to amplify SRC and integrate it in the genome at the GAL1 (YBR020W) locus	100 uM	OP191
SRMS	forward	CLOP194-B4	ATATACCTCTATACTTTAACGTCAAGGAGAAAAAACTATAATGGAGCCGTTCCTCAGGAG	SRMS to amplify and integrate in the genome at the GAL1 (YBR020W) locus for	100 uM	OP194
SRMS	reverse	CLOP194-E6	CCTTGGAAACAGACCCACCGCCTCCTGATCCGCCACCGCCGGGGTGGCATCTGTGGATGG	SRMS to amplify and integrate in the genome at the GAL1 (YBR020W) locus rev	100 uM	OP194
SYK	forward	CLOP194-D4	ATATACCTCTATACTTTAACGTCAAGGAGAAAAAACTATAATGGCCAGCAGCGGCATGGC	SYK to amplify and integrate in the genome at the GAL1 (YBR020W) locus for	100 uM	OP194
SYK	reverse	CLOP194-G6	CCTTGGAAACAGACCCACCGCCTCCTGATCCGCCACCGCCGTTCACCACGTCATAGTAGT	SYK to amplify and integrate in the genome at the GAL1 (YBR020W) locus rev	100 uM	OP194
TBK1	forward	CLOP240-C5	ATATACCTCTATACTTTAACGTCAAGGAGAAAAAACTATAATGCAGAGCACTTCTAATCA	Oligo forward to clone TBK1 in Landing pad GFP	100 uM	OP240
TBK1	reverse	CLOP240-D6	ACCCTTGGAAACAGACCCACCGCCTCCTGATCCGCCACCGCCAAGACAGTCAACGTTGCGAA	Oligo reverse to clone TBK1 in Landing pad GFP	100 uM	OP240
TEC	forward	CLOP194-E4	ATATACCTCTATACTTTAACGTCAAGGAGAAAAAACTATAATGAATTTTAACACTATTTT	TEC to amplify and integrate in the genome at the GAL1 (YBR020W) locus for	100 uM	OP194
TEC	reverse	CLOP194-H6	CCTTGGAAACAGACCCACCGCCTCCTGATCCGCCACCGCCTCTTCCAAAAGTTTCTTCAC	TEC to amplify and integrate in the genome at the GAL1 (YBR020W) locus rev	100 uM	OP194
TLK2	forward	CLOP240-G4	ATATACCTCTATACTTTAACGTCAAGGAGAAAAAACTATAATGGAAGAATTGCATAGCCT	Oligo forward to clone TLK2 in Landing pad GFP	100 uM	OP240
TLK2	reverse	CLOP240-H5	ACCCTTGGAAACAGACCCACCGCCTCCTGATCCGCCACCGCCATTAGAAGAACTGTTATTGG	Oligo reverse to clone TLK2 in Landing pad GFP	100 uM	OP240
TNK1	forward	CLOP194-F4	ATATACCTCTATACTTTAACGTCAAGGAGAAAAAACTATAATGCTTCCTGAGGCTGGCTC	TNK1 to amplify and integrate in the genome at the GAL1 (YBR020W) locus for	100 uM	OP194
TNK1	reverse	CLOP194-A7	CCTTGGAAACAGACCCACCGCCTCCTGATCCGCCACCGCCGGGCCTGGCCAGGACATAGC	TNK1 to amplify and integrate in the genome at the GAL1 (YBR020W) locus rev	100 uM	OP194
VRK1	forward	CLOP240-D5	ATATACCTCTATACTTTAACGTCAAGGAGAAAAAACTATAATGCCTCGTGTAAAAGCAGC	Oligo forward to clone VRK1 in Landing pad GFP	100 uM	OP240
VRK1	reverse	CLOP240-E6	ACCCTTGGAAACAGACCCACCGCCTCCTGATCCGCCACCGCCCTTCTGGACTCTCTTTCTGG	Oligo reverse to clone VRK1 in Landing pad GFP	100 uM	OP240
vSRC	forward	CLOP197-C11	ATATACCTCTATACTTTAACGTCAAGGAGAAAAAACTATAATGGGGAGCAGCAAGAGCAA	vSRC to amplify and integrate in the genome at the GAL1 (YBR020W) locus for	100 uM	OP197
vSRC	forward	CLOP197-D11	CCTTGGAAACAGACCCACCGCCTCCTGATCCGCCACCGCCCTCAGCGACCTCCAACACAC	vSRC to amplify and integrate in the genome at the GAL1 (YBR020W) locus rev	100 uM	OP197

### Sheet: validation
Usage: universal or gene specific oligos for longer genes	forward/reverse	Name	Sequence	Description	Concentration	Location
Universal	forward	CLOP214-H9	ctggccccacaaaccttcaa	GAL_prom_sequencing primer for colony PCR of PKN1252-NG-AID (same as CLOP151-E5)	100 uM	OP214
Universal	reverse	CLOP228-G1	atccttgaagaagatggttc	mEGFP Oligo_B (reorder of CLOP161-G4)	100 uM	OP228
ABL1	forward	CLOP125-E7	CCAGCCCCAAAGCGCAACAA	For validating sequence of insert ABL1 on pDONR223-ABL1 by sanger sequencing. Primer F1	100 uM	OP125
ABL1	forward	CLOP125-E8	TGGCAGTGGAATCCCTCTGA	For validating sequence of insert ABL1 on pDONR223-ABL1 by sanger sequencing. Primer F2	100 uM	OP125
ABL1	forward	CLOP125-E9	CTGCCTCGGGACTTGCAGTC	For validating sequence of insert ABL1 on pDONR223-ABL1 by sanger sequencing. Primer F3	100 uM	OP125
ABL1	forward	CLOP125-E10	CAGCCGTCTTCCACCGCCTT	For validating sequence of insert ABL1 on pDONR223-ABL1 by sanger sequencing. Primer F4	100 uM	OP125
ABL2	forward	CLOP125-C9	CGCTTCAGCACCTTGGCAGA	For validating sequence of insert ABL2 on pDONR223-ABL2 by sanger sequencing. Primer F1	100 uM	OP125
ABL2	forward	CLOP125-C10	CTACTAGAAAAAGGATATCG	For validating sequence of insert ABL2 on pDONR223-ABL2 by sanger sequencing. Primer F2	100 uM	OP125
BMX	forward	CLOP125-F2	TATGACAGCAACTCAAAGAA	For validating sequence of insert BMX on pDONR223-BMX by sanger sequencing. Primer F1	100 uM	OP125
BMX	forward	CLOP125-F3	TATGGAGTGTGTTCAAAGGA	For validating sequence of insert BMX on pDONR223-BMX by sanger sequencing. Primer F2	100 uM	OP125
FES	forward	CLOP125-C2	CACGAGGAGATGGCTTGCAT	For validating sequence of insert FES on pDONR223-FES by sanger sequencing. Primer F1	100 uM	OP125
FES	forward	CLOP125-C3	CACAGGGCTGTGCCCAAGGA	For validating sequence of insert FES on pDONR223-FES by sanger sequencing. Primer F2	100 uM	OP125
FES	forward	CLOP125-C4	AGCTTCAGCACCATCTACCA	For validating sequence of insert FES on pDONR223-FES by sanger sequencing. Primer F3	100 uM	OP125
FRK	forward	CLOP125-A11	CCATTTGATTTGTCGTATAA	For validating sequence of insert FRK on pDONR223-FRK by sanger sequencing. Primer F1	100 uM	OP125
FRK	forward	CLOP125-A12	GAACGACCTACATTTGAGAC	For validating sequence of insert FRK on pDONR223-FRK by sanger sequencing. Primer F2	100 uM	OP125
FYN	forward	CLOP213-A2	CTCGAGAATCCCTGCAGTTG	For validating sequence of insert FYN on pDONR223-FYN by sanger sequencing. Primer F1	100 uM	OP213
LCK	forward	CLOP125-A9	CTGTGCACACGGTTGAGCCG	For validating sequence of insert LCK on pDONR223-LCK by sanger sequencing. Primer F1	100 uM	OP125
LCK	forward	CLOP125-A10	AACCCGGAGGTGATTCAGAA	For validating sequence of insert LCK on pDONR223-LCK by sanger sequencing. Primer F2	100 uM	OP125
LYN	forward	CLOP125-E11	AAAGATGCCTGGGAGATCCC	For validating sequence of insert LYN on pDONR223-LYN by sanger sequencing. Primer F1	100 uM	OP125
LYN	forward	CLOP125-E12	CTGGATGATTTCTACACAGC	For validating sequence of insert LYN on pDONR223-LYN by sanger sequencing. Primer F2	100 uM	OP125
RAF1	forward	CLOP240-B10	GCAATGAAGAGGCTGGTAGC	Oligo C to confirm integration of RAF1 in landing pad	100 uM	OP240
SRC	forward	CLOP125-D9	CTGGACAGCGGCGGCTTCTA	For validating sequence of insert SRC on pDONR223-SRC by sanger sequencing. Primer F1	100 uM	OP125
SRC	forward	CLOP125-D10	GTGAACCGCGAGGTGCTGGA	For validating sequence of insert SRC on pDONR223-SRC by sanger sequencing. Primer F2	100 uM	OP125
SRMS	forward	CLOP213-G2	GGAAGCTGGGTGAAGGCTAC	For validating sequence of insert SRMS on pDONR223-SRMS by sanger sequencing. Primer F1	100 uM	OP213
SYK	forward	CLOP125-C5	TATCGCATCGACAAAGACAA	For validating sequence of insert SYK on pDONR223-SYK by sanger sequencing. Primer F1	100 uM	OP125
SYK	forward	CLOP125-C6	CATCAGGTTTCCATGGGCAT	For validating sequence of insert SYK on pDONR223-SYK by sanger sequencing. Primer F2	100 uM	OP125
TBK1	forward	CLOP240-G9	GGGGTGGTTAAAGAACTTGC	Oligo C to confirm integration of TBK1 in landing pad	100 uM	OP240
TEC	forward	CLOP125-B6	TGGTGGAGAGCAAGAGATAA	For validating sequence of insert TEC on pDONR223-TEC by sanger sequencing. Primer F1	100 uM	OP125
TEC	forward	CLOP125-B7	GGGATGGAGTATCTGGAGAG	For validating sequence of insert TEC on pDONR223-TEC by sanger sequencing. Primer F2	100 uM	OP125
TLK2	forward	CLOP240-C9	CCAAAGCCAGTAGTAACACC	Oligo C to confirm integration of TLK2 in landing pad	100 uM	OP240
TNK1	forward	CLOP125-D11	CCGCTGCTCGTGGCCCTGCT	For validating sequence of insert TNK1 on pDONR223-TNK1 by sanger sequencing. Primer F1	100 uM	OP125
TNK1	forward	CLOP125-D12	GCAAATCTTTGGGATGCGCC	For validating sequence of insert TNK1 on pDONR223-TNK1 by sanger sequencing. Primer F2	100 uM	OP125
VRK1	forward	CLOP240-H9	ATAGGAAGTAAGGATGATGG	Oligo C to confirm integration of VRK1 in landing pad	100 uM	OP240

### Sheet: kinase dead
gene name	mutation	forward/reverse	Name	Sequence	Description	Concentration	Location
ABL1	D363>N	reverse	CLOP186-E6	GTTTCGGGCAGCAAGATTTCTGTGGATGAAG	ABL1 D363>N rev	100 uM	OP186
ABL2	D394>N	reverse	CLOP186-F6	GTTACGAGCTGCAAGATTTCTATGGATGAAATTC	ABL2 D409>N rev	100 uM	OP186
BMX	D536>N	forward	CLOP186-H6	CAATTCATACACCGGAATTTGGCTGCTCGTAAC	BMX D536>N for	100 uM	OP186
EPHA1 domain	D157>N	forward	CLOP241-B4	TTATGTCCACCGGAATCTGGCTGCCAGAAA	Oligo forward to produce kinase domain dead version of EPHA1	100 uM	OP241
EPHA1 domain	D157>N	reverse	CLOP241-E5	TTTCTGGCAGCCAGATTCCGGTGGACATAA	Oligo reverse to produce kinase domain dead version of EPHA1	100 uM	OP241
EPHA2 domain	D158>N	forward	CLOP241-C4	CTATGTGCACCGTAATCTGGCTGCCCGCAA	Oligo forward to produce kinase domain dead version of EPHA2	100 uM	OP241
EPHA2 domain	D158>N	reverse	CLOP241-F5	TTGCGGGCAGCCAGATTACGGTGCACATAG	Oligo reverse to produce kinase domain dead version of EPHA2	100 uM	OP241
EPHA3 domain	D171>N	forward	CLOP241-D4	CTATGTTCACCGAAATCTCGCTGCTCGGAA	Oligo forward to produce kinase domain dead version of EPHA3	100 uM	OP241
EPHA3 domain	D171>N	reverse	CLOP241-G5	TTCCGAGCAGCGAGATTTCGGTGAACATAG	Oligo reverse to produce kinase domain dead version of EPHA3	100 uM	OP241
EPHB1 domain	D144>N	forward	CLOP241-E4	TTATGTGCATCGGAATCTGGCTGCTAGGAA	Oligo forward to produce kinase domain dead version of EPHB1	100 uM	OP241
EPHB1 domain	D144>N	reverse	CLOP241-H5	TTCCTAGCAGCCAGATTCCGATGCACATAA	Oligo reverse to produce kinase domain dead version of EPHB1	100 uM	OP241
EPHB3 domain	D144>N	forward	CLOP241-F4	CTATGTGCACCGCAATCTGGCTGCTCGCAA	Oligo forward to produce kinase domain dead version of EPHB3	100 uM	OP241
EPHB3 domain	D144>N	reverse	CLOP241-A6	TTGCGAGCAGCCAGATTGCGGTGCACATAG	Oligo reverse to produce kinase domain dead version of EPHB3	100 uM	OP241
EPHB4 domain	D157>N	forward	CLOP241-G4	CTACGTCCACCGAAATCTGGCTGCTCGCAA	Oligo forward to produce kinase domain dead version of EPHB4	100 uM	OP241
EPHB4 domain	D157>N	reverse	CLOP241-B6	TTGCGAGCAGCCAGATTTCGGTGGACGTAG	Oligo reverse to produce kinase domain dead version of EPHB4	100 uM	OP241
FES	D613>N	forward	CLOP186-B7	GTGCTGCATCCACCGGAATCTGGCTGCTCGGAAC	FES D613>N for	100 uM	OP186
FGFR2 domain	D169>N	forward	CLOP241-H3	atgtatccatcgaaatttggctgccagaaa	Oligo forward to produce kinase domain dead version of FGFR2	100 uM	OP241
FGFR2 domain	D169>N	reverse	CLOP241-C5	tttctggcagccaaatttcgatggatacat	Oligo reverse to produce kinase domain dead version of FGFR2	100 uM	OP241
FGFR3 domain	D169>N	forward	CLOP241-A4	gtgcatccacaggaatctggctgcccgcaa	Oligo forward to produce kinase domain dead version of FGFR3	100 uM	OP241
FGFR3 domain	D169>N	reverse	CLOP241-D5	ttgcgggcagccagattcctgtggatgcac	Oligo reverse to produce kinase domain dead version of FGFR3	100 uM	OP241
FRK	D354>N	forward	CLOP186-D7	GAACTACATTCACAGAAATCTGGCTGCCAGAAATG	FRK D354>N for	100 uM	OP186
FYN	D390>N	forward	CLOP186-E7	GAATTATATCCATAGAAATCTGCGATCAGCAAAC	FYN D390>N for	100 uM	OP186
FYN	D390>N	reverse	CLOP194-B1	GTTTGCTGATCGCAGATTTCTATGGATATAATTC	FYN D390 N rev	100 uM	OP194
IRAK4	D311>N	forward	CLOP240-B7	TCATATTCATAGAAATATTAAAAGTGCAAA	Oligo forward to produce kinase dead version of IRAK4	100 uM	OP240
IRAK4	D311>N	reverse	CLOP240-C8	TTTGCACTTTTAATATTTCTATGAATATGA	Oligo reverse to produce kinase dead version of IRAK4	100 uM	OP240
LCK	D364>N	forward	CLOP186-H7	GAATTATATTCATCGTAATCTTCGGGCTGCCAAC	LCK D394>N for	100 uM	OP186
LYN	D346>N	forward	CLOP186-A8	GAACTACATTCACCGGAATCTGCGAGCAGCTAATG	LYN D346>N for	100 uM	OP186
MER domain	D155>N	forward	CLOP241-H4	TTTTCTTCATCGAAATTTAGCTGCTCGAAA	Oligo forward to produce kinase domain dead version of MER	100 uM	OP241
MER domain	D155>N	reverse	CLOP241-C6	TTTCGAGCAGCTAAATTTCGATGAAGAAAA	Oligo reverse to produce kinase domain dead version of MER	100 uM	OP241
MET domain	D168>N	forward	CLOP241-A5	GTTTGTCCACAGAAATTTGGCTGCAAGAAA	Oligo forward to produce kinase domain dead version of MET	100 uM	OP241
MET domain	D168>N	reverse	CLOP241-D6	TTTCTTGCAGCCAAATTTCTGTGGACAAAC	Oligo reverse to produce kinase domain dead version of MET	100 uM	OP241
NEK6	D172>N	forward	CLOP240-C7	GGTGATGCACCGAAATATCAAGCCTGCCAA	Oligo forward to produce kinase dead version of NEK6	100 uM	OP240
NEK6	D172>N	reverse	CLOP240-D8	TTGGCAGGCTTGATATTTCGGTGCATCACC	Oligo reverse to produce kinase dead version of NEK6	100 uM	OP240
NEK7	D161>N	forward	CLOP240-D7	AGTCATGCATAGAAATATAAAACCAGCTAA	Oligo forward to produce kinase dead version of NEK7	100 uM	OP240
NEK7	D161>N	reverse	CLOP240-E8	TTAGCTGGTTTTATATTTCTATGCATGACT	Oligo reverse to produce kinase dead version of NEK7	100 uM	OP240
RAF1	D468>N	forward	CLOP240-H7	CATCATCCATAGAAATATGAAATCCAACAA	Oligo forward to produce kinase dead version of RAF1	100 uM	OP240
RAF1	D468>N	reverse	CLOP240-A9	TTGTTGGATTTCATATTTCTATGGATGATG	Oligo reverse to produce kinase dead version of RAF1	100 uM	OP240
SRC	D346>N	forward	CLOP186-D8	GAACTACGTCCACCGGAATCTTCGTGCAGCCAAC	SRC D395>N for	100 uM	OP186
SRMS	D350>N	forward	CLOP194-F1	GTTCCGGGCGGCCAAATTCCGGTGCACAACGCG	SRMS D350 N rev	100 uM	OP194
SRMS	D350>N	reverse	CLOP186-E8	CGCGTTGTGCACCGGAATTTGGCCGCCCGGAAC	SRMS D350>N for	100 uM	OP186
SYK	D494>N	forward	CLOP186-G8	CAATTTTGTGCACAGAAATCTGGCTGCAAGAAATG	SYK D494>N for	100 uM	OP186
TBK1	D135>N	forward	CLOP240-E7	TATAGTGCACCGTAATATCAAGCCAGGAAA	Oligo forward to produce kinase dead version of TBK1	100 uM	OP240
TBK1	D135>N	reverse	CLOP240-F8	TTTCCTGGCTTGATATTACGGTGCACTATA	Oligo reverse to produce kinase dead version of TBK1	100 uM	OP240
TEC	D489>N	forward	CLOP186-H8	CAGCTTCATCCACAGAAATCTGGCTGCCAGAAATTG	TEC D489>N for	100 uM	OP186
TLK2	D591>N	forward	CLOP240-A7	CATCATACACTATAATCTCAAACCAGGTAA	Oligo forward to produce kinase dead version of TLK2	100 uM	OP240
TLK2	D591>N	reverse	CLOP240-B8	TTACCTGGTTTGAGATTATAGTGTATGATG	Oligo reverse to produce kinase dead version of TLK2	100 uM	OP240
TNK1	D245>N	forward	CLOP186-A9	GGGCTGGTGCACCGAAATCTCGCTACGCGCAAC	TNK1 D245>N for	100 uM	OP186
TNK1	D245>N	reverse	CLOP194-H1	GTTGCGCGTAGCGAGATTTCGGTGCACCAGCCC	TNK1 D245 N rev	100 uM	OP194
VRK1	D177>N	forward	CLOP240-F7	GTATGTGCATGGAAATATCAAGGCCTCAAA	Oligo forward to produce kinase dead version of VRK1	100 uM	OP240
VRK1	D177>N	reverse	CLOP240-G8	TTTGAGGCCTTGATATTTCCATGCACATAC	Oligo reverse to produce kinase dead version of VRK1	100 uM	OP240
vSRC	D386>N	forward	CLOP228-C6	GGATGAACTACGTGCACCGAAATCTGCGGGCGGCCAACATCCTG	vSRC clone mutagenesis dead D>N for	100 uM	OP228
vSRC	D386>N	reverse	CLOP228-F8	CAGGATGTTGGCCGCCCGCAGATTTCGGTGCACGTAGTTCATCC	vSRC clone mutagenesis dead D>N rev	100 uM	OP228

### Sheet: vSRC mutations
mutation	forward/reverse	Name	Sequence	Description	Concentration	Location
L308A	forward	CCATGTCCCCGGAGGCCTTCGCGCAGGAAGCCCAAGTGATGAAG	CLOP228-C4	vSRC clone mutagenesis L308A for	100 uM	OP228
L308A	reverse	CTTCATCACTTGGGCTTCCTGCGCGAAGGCCTCCGGGGACATGG	CLOP228-F6	vSRC clone mutagenesis L308A rev	100 uM	OP228
L317A	forward	GAAGCCCAAGTGATGAAGAAGGCGCGGCATGAGAAGCTGGTTC	CLOP228-E4	vSRC clone mutagenesis L317A for	100 uM	OP228
L317A	reverse	GAACCAGCTTCTCATGCCGCGCCTTCTTCATCACTTGGGCTTC	CLOP228-H6	vSRC clone mutagenesis L317A rev	100 uM	OP228
L360A	forward	GAGATGGGCAAGTACCTGCGGGCGCCACAGCTCGTTGATATGGC	CLOP228-G4	vSRC clone mutagenesis L360A for	100 uM	OP228
L360A	reverse	GCCATATCAACGAGCTGTGGCGCCCGCAGGTACTTGCCCATCTC	CLOP228-B7	vSRC clone mutagenesis L360A rev	100 uM	OP228
L393A	forward	GACCTGCGGGCGGCCAACATCGCGGTGGGGGAGAACCTGGTGTGC	CLOP228-B5	vSRC clone mutagenesis L393A for	100 uM	OP228
L393A	reverse	GCACACCAGGTTCTCCCCCACCGCGATGTTGGCCGCCCGCAGGTC	CLOP228-E7	vSRC clone mutagenesis L393A rev	100 uM	OP228
L435A	forward	GGACAGCCCCCGAGGCAGCCGCGTATGGCCGGTTCACCATCAAG	CLOP228-F5	vSRC clone mutagenesis L435A for	100 uM	OP228
L435A	reverse	CTTGATGGTGAACCGGCCATACGCGGCTGCCTCGGGGGCTGTCC	CLOP228-A8	vSRC clone mutagenesis L435A rev	100 uM	OP228
L451A	forward	GATGTCTGGTCCTTCGGCATCGCGCTGACTGAGCTGACCACCAAG	CLOP228-G5	vSRC clone mutagenesis L451A for	100 uM	OP228
L451A	reverse	CTTGGTGGTCAGCTCAGTCAGCGCGATGCCGAAGGACCAGACATC	CLOP228-B8	vSRC clone mutagenesis L451A rev	100 uM	OP228
L452A	forward	GTCTGGTCCTTCGGCATCCTGGCGACTGAGCTGACCACCAAGGGC	CLOP228-H5	vSRC clone mutagenesis L452A for	100 uM	OP228
L452A	reverse	GCCCTTGGTGGTCAGCTCAGTCGCCAGGATGCCGAAGGACCAGAC	CLOP228-C8	vSRC clone mutagenesis L452A rev	100 uM	OP228
L491A	forward	CCGCCCGAGTGCCCCGAGTCGGCGCATGACCTTATGTGCCAGTGC	CLOP228-A6	vSRC clone mutagenesis L491A for	100 uM	OP228
L491A	reverse	GCACTGGCACATAAGGTCATGCGCCGACTCGGGGCACTCGGGCGG	CLOP228-D8	vSRC clone mutagenesis L491A rev	100 uM	OP228
V281A	forward	GGGCAGGGCTGCTTTGGAGAGGCGTGGATGGGGACCTGGAACGGC	CLOP228-A4	vSRC clone mutagenesis V281A for	100 uM	OP228
V281A	reverse	GCCGTTCCAGGTCCCCATCCACGCCTCTCCAAAGCAGCCCTGCCC	CLOP228-D6	vSRC clone mutagenesis V281A rev	100 uM	OP228
V292A	forward	CCTGGAACGGCACCACCAGAGCGGCCATAAAGACTCTGAAGCCC	CLOP228-B4	vSRC clone mutagenesis V292A for	100 uM	OP228
V292A	reverse	GGGCTTCAGAGTCTTTATGGCCGCTCTGGTGGTGCCGTTCCAGG	CLOP228-E6	vSRC clone mutagenesis V292A rev	100 uM	OP228
V329A	forward	CTGGTTCAACTGTACGCAGTGGCGTCGGAAGAGCCCATCTACATC	CLOP228-F4	vSRC clone mutagenesis V329A for	100 uM	OP228
V329A	reverse	GATGTAGATGGGCTCTTCCGACGCCACTGCGTACAGTTGAACCAG	CLOP228-A7	vSRC clone mutagenesis V329A rev	100 uM	OP228
V383A	forward	GTGGAGAGGATGAACTACGCGCACCGAGACCTGCGGGCGGCC	CLOP228-A5	vSRC clone mutagenesis V383A for	100 uM	OP228
V383A	reverse	GGCCGCCCGCAGGTCTCGGTGCGCGTAGTTCATCCTCTCCAC	CLOP228-D7	vSRC clone mutagenesis V383A rev	100 uM	OP228
V394A	forward	CTGCGGGCGGCCAACATCCTGGCGGGGGAGAACCTGGTGTGCAAG	CLOP228-C5	vSRC clone mutagenesis V394A for	100 uM	OP228
V394A	reverse	CTTGCACACCAGGTTCTCCCCCGCCAGGATGTTGGCCGCCCGCAG	CLOP228-F7	vSRC clone mutagenesis V394A rev	100 uM	OP228
