## Supplementary table 7 for "The fitness cost of spurious phosphorylation"

### Sheet: Sheet1
Condition	Category
Phosphatase inhibitor cocktail	Chemical
Cyclosporin	Chemical
SC pH3	Environmental
SC pH6	Environmental
Cycloheximide 0.05 uM	Chemical
Cycloheximide 0.2 uM	Chemical
Cycloheximide 0.5 uM	Chemical
Caffein 2mM	Chemical
Caffein 10mM	Chemical
MMS 0.004%	Chemical
MMS 0.02%	Chemical
MMS 0.04%	Chemical
Rapamycin 10nM	Chemical
Rapamycin 50nM	Chemical
NaCl 0.25M	Chemical
NaCl 1M	Chemical
Hygromycin 19uM	Chemical
Hygromycin 95uM	Chemical
Hygromycin 190uM	Chemical
CuSO4 1mM	Chemical
Nystatin 0.01uM	Chemical
Nystatin 0.1uM	Chemical
Dip 150uM	Chemical
Dip 300uM	Chemical
Ethanol 2%	Chemical
Ethanol 6%	Chemical
Ethanol 8%	Chemical
Sorbitol 1mM	Chemical
Sorbitol 5mM	Chemical
Sorbitol 10mM	Chemical
DMSO 2%	Chemical
DMSO 6%	Chemical
DMSO 8%	Chemical
Menadione 50uM	Chemical
Menadione 100uM	Chemical
Menadione 200uM	Chemical
Nitroquinoline 10uM	Chemical
Nitroquinoline 50uM	Chemical
SDS 0.01%	Chemical
SDS 0.02%	Chemical
DTT 5mM	Chemical
