## Supplementary table 9 for "The fitness cost of spurious phosphorylation"

### Sheet: relative_frequencies
sample name	sample type	replicate#	time (hr)	induction	relative frequency (log scale, corrected)
ABL1	wt	replicate3	24	uninduced	0.192619
ABL1	wt	replicate4	24	uninduced	0.133842
ABL2	wt	replicate3	24	uninduced	0.114233
ABL2	wt	replicate4	24	uninduced	0.0661362
BMX	wt	replicate3	24	uninduced	-0.11617
BMX	wt	replicate4	24	uninduced	0.164252
FES	wt	replicate3	24	uninduced	0.0319726
FES	wt	replicate4	24	uninduced	0.107159
FRK	wt	replicate3	24	uninduced	0.129498
FRK	wt	replicate4	24	uninduced	-0.133909
ABL1	wt	replicate3	24	induced	0.248788
ABL1	wt	replicate4	24	induced	0.271957
ABL2	wt	replicate3	24	induced	0.220584
ABL2	wt	replicate4	24	induced	0.179311
BMX	wt	replicate3	24	induced	0.190268
BMX	wt	replicate4	24	induced	0.456447
FES	wt	replicate3	24	induced	0.418061
FES	wt	replicate4	24	induced	0.336383
FRK	wt	replicate3	24	induced	0.395864
FRK	wt	replicate4	24	induced	-2.9616
ABL1	dead	replicate3	24	uninduced	0.193337
ABL1	dead	replicate4	24	uninduced	0.116682
ABL2	dead	replicate3	24	uninduced	0.0640719
ABL2	dead	replicate4	24	uninduced	0.00812871
BMX	dead	replicate3	24	uninduced	-0.35498
BMX	dead	replicate4	24	uninduced	0.0725322
FES	dead	replicate3	24	uninduced	0.237279
FES	dead	replicate4	24	uninduced	-0.110526
FRK	dead	replicate3	24	uninduced	-0.0356015
FRK	dead	replicate4	24	uninduced	0.122286
ABL1	dead	replicate3	24	induced	0.355455
ABL1	dead	replicate4	24	induced	0.175102
ABL2	dead	replicate3	24	induced	0.217051
ABL2	dead	replicate4	24	induced	0.291839
BMX	dead	replicate3	24	induced	0.276742
BMX	dead	replicate4	24	induced	0.506154
FES	dead	replicate3	24	induced	0.555221
FES	dead	replicate4	24	induced	-0.097473
FRK	dead	replicate3	24	induced	-0.01183
FRK	dead	replicate4	24	induced	0.47272
LCK	wt	replicate3	24	uninduced	-0.12861
LCK	wt	replicate4	24	uninduced	0.158694
SRMS	wt	replicate3	24	uninduced	-0.572178
SRMS	wt	replicate4	24	uninduced	-0.209031
TEC	wt	replicate3	24	uninduced	-0.0710826
TEC	wt	replicate4	24	uninduced	0.316654
TNK1	wt	replicate3	24	uninduced	0.314586
LCK	wt	replicate3	24	induced	-0.153621
LCK	wt	replicate4	24	induced	-0.843033
SRMS	wt	replicate3	24	induced	-0.468959
SRMS	wt	replicate4	24	induced	0.245682
TEC	wt	replicate3	24	induced	0.3559
TEC	wt	replicate4	24	induced	0.522294
TNK1	wt	replicate3	24	induced	0.527571
TNK1	wt	replicate4	24	induced	0.512558
LCK	dead	replicate3	24	uninduced	-0.224142
LCK	dead	replicate4	24	uninduced	-0.171998
SRMS	dead	replicate3	24	uninduced	-0.365373
SRMS	dead	replicate4	24	uninduced	-1.0236
TEC	dead	replicate3	24	uninduced	0.268126
TEC	dead	replicate4	24	uninduced	-0.0252736
TNK1	dead	replicate3	24	uninduced	-0.0496052
LCK	dead	replicate3	24	induced	0.274886
LCK	dead	replicate4	24	induced	0.135926
SRMS	dead	replicate3	24	induced	-0.389413
SRMS	dead	replicate4	24	induced	-0.348923
TEC	dead	replicate3	24	induced	0.560755
TEC	dead	replicate4	24	induced	0.257412
TNK1	dead	replicate3	24	induced	0.357421
TNK1	dead	replicate4	24	induced	0.642882
ABL1	wt	replicate1	48	uninduced	-0.0949134
ABL1	wt	replicate2	48	uninduced	-0.162347
ABL2	wt	replicate1	48	uninduced	-0.141751
ABL2	wt	replicate2	48	uninduced	-0.221951
BMX	wt	replicate1	48	uninduced	-0.384728
BMX	wt	replicate2	48	uninduced	-0.429136
FES	wt	replicate1	48	uninduced	0.0734677
FES	wt	replicate2	48	uninduced	0.0735155
FRK	wt	replicate1	48	uninduced	0.0109797
FRK	wt	replicate2	48	uninduced	-0.0393542
ABL1	wt	replicate1	48	induced	0.0333821
ABL1	wt	replicate2	48	induced	0.0104124
ABL2	wt	replicate1	48	induced	0.206752
ABL2	wt	replicate2	48	induced	0.118564
BMX	wt	replicate1	48	induced	0.148939
BMX	wt	replicate2	48	induced	0.178908
FES	wt	replicate1	48	induced	0.353094
FES	wt	replicate2	48	induced	0.359742
FRK	wt	replicate1	48	induced	-0.75924
FRK	wt	replicate2	48	induced	-0.608393
ABL1	dead	replicate1	48	uninduced	0.0404943
ABL1	dead	replicate2	48	uninduced	-0.0361134
ABL2	dead	replicate1	48	uninduced	-0.00443465
ABL2	dead	replicate2	48	uninduced	-0.082829
BMX	dead	replicate1	48	uninduced	0.0275398
BMX	dead	replicate2	48	uninduced	-0.0359627
FES	dead	replicate1	48	uninduced	0.217107
FES	dead	replicate2	48	uninduced	0.233335
FRK	dead	replicate1	48	uninduced	-0.0986002
FRK	dead	replicate2	48	uninduced	-0.147546
ABL1	dead	replicate1	48	induced	0.359332
ABL1	dead	replicate2	48	induced	0.314888
ABL2	dead	replicate1	48	induced	0.261225
ABL2	dead	replicate2	48	induced	0.211443
BMX	dead	replicate1	48	induced	0.397076
BMX	dead	replicate2	48	induced	0.335171
FES	dead	replicate1	48	induced	0.484078
FES	dead	replicate2	48	induced	0.466858
FRK	dead	replicate1	48	induced	-0.052074
FRK	dead	replicate2	48	induced	-0.0738026
LCK	wt	replicate1	48	uninduced	-0.255243
LCK	wt	replicate2	48	uninduced	-0.281079
SRMS	wt	replicate1	48	uninduced	-0.0867366
SRMS	wt	replicate2	48	uninduced	-0.14099
TEC	wt	replicate1	48	uninduced	-0.0866481
TEC	wt	replicate2	48	uninduced	-0.18953
TNK1	wt	replicate1	48	uninduced	0.268007
TNK1	wt	replicate2	48	uninduced	0.224583
LCK	wt	replicate1	48	induced	0.0686192
LCK	wt	replicate2	48	induced	0.064441
SRMS	wt	replicate1	48	induced	0.0992314
SRMS	wt	replicate2	48	induced	0.0505926
TEC	wt	replicate1	48	induced	0.289701
TEC	wt	replicate2	48	induced	0.288898
TNK1	wt	replicate1	48	induced	0.438743
TNK1	wt	replicate2	48	induced	0.418695
LCK	dead	replicate1	48	uninduced	0.0983407
LCK	dead	replicate2	48	uninduced	0.0752296
SRMS	dead	replicate1	48	uninduced	-0.00476467
SRMS	dead	replicate2	48	uninduced	-0.0481074
TEC	dead	replicate1	48	uninduced	0.245566
TEC	dead	replicate2	48	uninduced	0.251397
TNK1	dead	replicate1	48	uninduced	0.00443465
TNK1	dead	replicate2	48	uninduced	-0.169774
LCK	dead	replicate1	48	induced	0.407644
LCK	dead	replicate2	48	induced	0.412766
SRMS	dead	replicate1	48	induced	0.17243
SRMS	dead	replicate2	48	induced	0.107754
TEC	dead	replicate1	48	induced	0.492174
TEC	dead	replicate2	48	induced	0.496122
TNK1	dead	replicate1	48	induced	0.283122
TNK1	dead	replicate2	48	induced	0.259286
ABL1	wt	replicate3	48	uninduced	0.120435
ABL1	wt	replicate4	48	uninduced	0.0692407
ABL2	wt	replicate3	48	uninduced	0.0163454
ABL2	wt	replicate4	48	uninduced	0.0144633
BMX	wt	replicate3	48	uninduced	-0.0293904
BMX	wt	replicate4	48	uninduced	-0.0583736
FES	wt	replicate3	48	uninduced	0.242266
FES	wt	replicate4	48	uninduced	0.261659
FRK	wt	replicate3	48	uninduced	0.149928
FRK	wt	replicate4	48	uninduced	0.144693
ABL1	wt	replicate3	48	induced	0.173873
ABL1	wt	replicate4	48	induced	0.102293
ABL2	wt	replicate3	48	induced	0.255058
ABL2	wt	replicate4	48	induced	0.230711
BMX	wt	replicate3	48	induced	0.314247
BMX	wt	replicate4	48	induced	0.297567
FES	wt	replicate3	48	induced	0.467534
FES	wt	replicate4	48	induced	0.447809
FRK	wt	replicate3	48	induced	-0.970198
FRK	wt	replicate4	48	induced	-0.891337
ABL1	dead	replicate3	48	uninduced	0.157099
ABL1	dead	replicate4	48	uninduced	0.131109
ABL2	dead	replicate3	48	uninduced	0.00926914
ABL2	dead	replicate4	48	uninduced	-0.117301
BMX	dead	replicate3	48	uninduced	0.0917491
BMX	dead	replicate4	48	uninduced	0.116704
FES	dead	replicate3	48	uninduced	0.276146
FES	dead	replicate4	48	uninduced	0.318079
FRK	dead	replicate3	48	uninduced	-0.0110999
FRK	dead	replicate4	48	uninduced	-0.0784318
ABL1	dead	replicate3	48	induced	0.392877
ABL1	dead	replicate4	48	induced	0.389809
ABL2	dead	replicate3	48	induced	0.295061
ABL2	dead	replicate4	48	induced	0.157171
BMX	dead	replicate3	48	induced	0.427609
BMX	dead	replicate4	48	induced	0.412291
FES	dead	replicate3	48	induced	0.494451
FES	dead	replicate4	48	induced	0.496537
FRK	dead	replicate3	48	induced	-0.152509
FRK	dead	replicate4	48	induced	-0.0317565
LCK	wt	replicate3	48	uninduced	-0.289771
LCK	wt	replicate4	48	uninduced	-0.327982
SRMS	wt	replicate3	48	uninduced	-0.109413
SRMS	wt	replicate4	48	uninduced	-0.0549492
TEC	wt	replicate3	48	uninduced	-0.346471
TEC	wt	replicate4	48	uninduced	-0.144467
TNK1	wt	replicate3	48	uninduced	0.28741
TNK1	wt	replicate4	48	uninduced	0.326478
LCK	wt	replicate3	48	induced	0.07232
LCK	wt	replicate4	48	induced	0.0446152
SRMS	wt	replicate3	48	induced	0.0858814
SRMS	wt	replicate4	48	induced	0.161209
TEC	wt	replicate3	48	induced	0.334588
TEC	wt	replicate4	48	induced	0.347457
TNK1	wt	replicate3	48	induced	0.474282
TNK1	wt	replicate4	48	induced	0.474532
LCK	dead	replicate3	48	uninduced	0.109333
LCK	dead	replicate4	48	uninduced	0.111261
SRMS	dead	replicate3	48	uninduced	-0.0274548
SRMS	dead	replicate4	48	uninduced	-0.0088121
TEC	dead	replicate3	48	uninduced	0.257612
TEC	dead	replicate4	48	uninduced	0.213398
TNK1	dead	replicate3	48	uninduced	0.0868479
TNK1	dead	replicate4	48	uninduced	0.0256943
LCK	dead	replicate3	48	induced	0.405944
LCK	dead	replicate4	48	induced	0.424117
SRMS	dead	replicate3	48	induced	0.223622
SRMS	dead	replicate4	48	induced	0.174441
TEC	dead	replicate3	48	induced	0.484747
TEC	dead	replicate4	48	induced	0.487819
TNK1	dead	replicate3	48	induced	0.287643
TNK1	dead	replicate4	48	induced	0.310778
ABL1	wt	replicate1	72	uninduced	-0.160602
ABL1	wt	replicate2	72	uninduced	-0.226532
ABL2	wt	replicate1	72	uninduced	-0.329658
ABL2	wt	replicate2	72	uninduced	-0.59575
BMX	wt	replicate1	72	uninduced	-0.404427
BMX	wt	replicate2	72	uninduced	-0.437276
FES	wt	replicate1	72	uninduced	0.0828931
FES	wt	replicate2	72	uninduced	0.077558
FRK	wt	replicate1	72	uninduced	-0.58544
FRK	wt	replicate2	72	uninduced	-0.283013
ABL1	wt	replicate1	72	induced	-0.140964
ABL1	wt	replicate2	72	induced	-0.129673
ABL2	wt	replicate1	72	induced	0.0190462
ABL2	wt	replicate2	72	induced	-0.117147
BMX	wt	replicate1	72	induced	0.0552376
BMX	wt	replicate2	72	induced	0.0893236
FES	wt	replicate1	72	induced	0.150035
FES	wt	replicate2	72	induced	0.194861
FRK	wt	replicate1	72	induced	-0.857751
FRK	wt	replicate2	72	induced	-1.25354
ABL1	dead	replicate1	72	uninduced	0.0877234
ABL1	dead	replicate2	72	uninduced	0.0814261
ABL2	dead	replicate1	72	uninduced	-0.117996
ABL2	dead	replicate2	72	uninduced	-0.108997
BMX	dead	replicate1	72	uninduced	-0.115794
BMX	dead	replicate2	72	uninduced	-0.112696
FES	dead	replicate1	72	uninduced	0.188446
FES	dead	replicate2	72	uninduced	0.140163
FRK	dead	replicate1	72	uninduced	-0.50154
FRK	dead	replicate2	72	uninduced	-0.235887
ABL1	dead	replicate1	72	induced	0.240059
ABL1	dead	replicate2	72	induced	0.211564
ABL2	dead	replicate1	72	induced	0.102856
ABL2	dead	replicate2	72	induced	0.11763
BMX	dead	replicate1	72	induced	0.251645
BMX	dead	replicate2	72	induced	0.211791
FES	dead	replicate1	72	induced	0.313127
FES	dead	replicate2	72	induced	0.312516
FRK	dead	replicate1	72	induced	-0.486864
FRK	dead	replicate2	72	induced	-0.160272
LCK	wt	replicate1	72	uninduced	-0.240758
LCK	wt	replicate2	72	uninduced	-0.215952
SRMS	wt	replicate1	72	uninduced	-0.0830399
SRMS	wt	replicate2	72	uninduced	-0.182198
TEC	wt	replicate1	72	uninduced	-0.263377
TEC	wt	replicate2	72	uninduced	-0.183418
TNK1	wt	replicate1	72	uninduced	0.184601
TNK1	wt	replicate2	72	uninduced	0.163226
LCK	wt	replicate1	72	induced	-0.0547329
LCK	wt	replicate2	72	induced	-0.0249551
SRMS	wt	replicate1	72	induced	-0.0147408
SRMS	wt	replicate2	72	induced	-0.00466297
TEC	wt	replicate1	72	induced	0.164234
TEC	wt	replicate2	72	induced	0.194651
TNK1	wt	replicate1	72	induced	0.319028
TNK1	wt	replicate2	72	induced	0.335577
LCK	dead	replicate1	72	uninduced	0.122472
LCK	dead	replicate2	72	uninduced	0.12072
SRMS	dead	replicate1	72	uninduced	-0.0573688
SRMS	dead	replicate2	72	uninduced	-0.0864429
TEC	dead	replicate1	72	uninduced	0.177301
TEC	dead	replicate2	72	uninduced	0.176738
TNK1	dead	replicate1	72	uninduced	-0.0426751
TNK1	dead	replicate2	72	uninduced	-0.0439254
LCK	dead	replicate1	72	induced	0.315268
LCK	dead	replicate2	72	induced	0.304572
SRMS	dead	replicate1	72	induced	0.122111
SRMS	dead	replicate2	72	induced	0.0372356
TEC	dead	replicate1	72	induced	0.376483
TEC	dead	replicate2	72	induced	0.357923
TNK1	dead	replicate1	72	induced	0.0706114
TNK1	dead	replicate2	72	induced	0.105801
ABL1	wt	replicate1	24	uninduced	-0.212046
ABL1	wt	replicate2	24	uninduced	-0.251359
ABL2	wt	replicate1	24	uninduced	-0.219152
ABL2	wt	replicate2	24	uninduced	-0.100395
BMX	wt	replicate1	24	uninduced	-0.49939
BMX	wt	replicate2	24	uninduced	-0.539708
FES	wt	replicate1	24	uninduced	0.0399267
FES	wt	replicate2	24	uninduced	-0.0375372
FRK	wt	replicate1	24	uninduced	-0.287317
FRK	wt	replicate2	24	uninduced	-0.358374
ABL1	wt	replicate1	24	induced	0.0953021
ABL1	wt	replicate2	24	induced	0.0216277
ABL2	wt	replicate1	24	induced	0.144558
ABL2	wt	replicate2	24	induced	0.210897
BMX	wt	replicate1	24	induced	0.196093
BMX	wt	replicate2	24	induced	0.21951
FES	wt	replicate1	24	induced	0.45788
FES	wt	replicate2	24	induced	0.458675
FRK	wt	replicate1	24	induced	0.214191
FRK	wt	replicate2	24	induced	0.20669
ABL1	dead	replicate1	24	uninduced	0.0232967
ABL1	dead	replicate2	24	uninduced	-0.060347
ABL2	dead	replicate1	24	uninduced	-0.102651
ABL2	dead	replicate2	24	uninduced	0.00775628
BMX	dead	replicate1	24	uninduced	-0.0635566
BMX	dead	replicate2	24	uninduced	-0.039755
FES	dead	replicate1	24	uninduced	0.233048
FES	dead	replicate2	24	uninduced	0.224031
FRK	dead	replicate1	24	uninduced	-0.25139
FRK	dead	replicate2	24	uninduced	-0.226949
ABL1	dead	replicate1	24	induced	0.357321
ABL1	dead	replicate2	24	induced	0.310973
ABL2	dead	replicate1	24	induced	0.312016
ABL2	dead	replicate2	24	induced	0.354424
BMX	dead	replicate1	24	induced	0.4798
BMX	dead	replicate2	24	induced	0.474327
FES	dead	replicate1	24	induced	0.579768
FES	dead	replicate2	24	induced	0.576397
FRK	dead	replicate1	24	induced	0.0348567
FRK	dead	replicate2	24	induced	-0.0139281
LCK	wt	replicate1	24	uninduced	-0.0668215
LCK	wt	replicate2	24	uninduced	-0.121546
SRMS	wt	replicate1	24	uninduced	-0.00713912
SRMS	wt	replicate2	24	uninduced	-0.0268294
TEC	wt	replicate1	24	uninduced	0.00630229
TEC	wt	replicate2	24	uninduced	-0.0589374
TNK1	wt	replicate1	24	uninduced	0.32674
TNK1	wt	replicate2	24	uninduced	0.26324
LCK	wt	replicate1	24	induced	0.199846
LCK	wt	replicate2	24	induced	0.248849
SRMS	wt	replicate1	24	induced	0.253932
SRMS	wt	replicate2	24	induced	0.264725
TEC	wt	replicate1	24	induced	0.458341
TEC	wt	replicate2	24	induced	0.444627
TNK1	wt	replicate1	24	induced	0.554525
TNK1	wt	replicate2	24	induced	0.535647
LCK	dead	replicate1	24	uninduced	0.223385
LCK	dead	replicate2	24	uninduced	0.194324
SRMS	dead	replicate1	24	uninduced	0.108464
SRMS	dead	replicate2	24	uninduced	0.0929175
TEC	dead	replicate1	24	uninduced	0.364263
TEC	dead	replicate2	24	uninduced	0.363108
TNK1	dead	replicate1	24	uninduced	0.124221
TNK1	dead	replicate2	24	uninduced	0.0872767
LCK	dead	replicate1	24	induced	0.510811
LCK	dead	replicate2	24	induced	0.515991
SRMS	dead	replicate1	24	induced	0.320741
SRMS	dead	replicate2	24	induced	0.315994
TEC	dead	replicate1	24	induced	0.600782
TEC	dead	replicate2	24	induced	0.593722
TNK1	dead	replicate1	24	induced	0.391765
TNK1	dead	replicate2	24	induced	0.357497
ABL1	wt	replicate3	72	uninduced	-0.0376284
ABL1	wt	replicate4	72	uninduced	-0.0275877
ABL2	wt	replicate3	72	uninduced	-0.280175
ABL2	wt	replicate4	72	uninduced	-0.991579
BMX	wt	replicate3	72	uninduced	-0.101719
BMX	wt	replicate4	72	uninduced	-0.939935
FES	wt	replicate3	72	uninduced	-0.0881185
FES	wt	replicate4	72	uninduced	0.109465
FRK	wt	replicate3	72	uninduced	-0.22692
FRK	wt	replicate4	72	uninduced	0.0525849
ABL1	wt	replicate3	72	induced	-0.0645331
ABL1	wt	replicate4	72	induced	0.0786903
ABL2	wt	replicate3	72	induced	0.110362
ABL2	wt	replicate4	72	induced	-0.208585
BMX	wt	replicate3	72	induced	0.173293
BMX	wt	replicate4	72	induced	0.167859
FES	wt	replicate3	72	induced	0.040588
FES	wt	replicate4	72	induced	0.254225
FRK	wt	replicate3	72	induced	-2.24445
FRK	wt	replicate4	72	induced	-1.89899
ABL1	dead	replicate3	72	uninduced	0.244307
ABL1	dead	replicate4	72	uninduced	0.193968
ABL2	dead	replicate3	72	uninduced	0.00343053
ABL2	dead	replicate4	72	uninduced	0.0709514
BMX	dead	replicate3	72	uninduced	0.0813507
BMX	dead	replicate4	72	uninduced	0.0173456
FES	dead	replicate3	72	uninduced	-0.0570905
FES	dead	replicate4	72	uninduced	0.197893
FRK	dead	replicate3	72	uninduced	-0.0657842
FRK	dead	replicate4	72	uninduced	-0.0509084
ABL1	dead	replicate3	72	induced	0.29302
ABL1	dead	replicate4	72	induced	0.295196
ABL2	dead	replicate3	72	induced	0.138154
ABL2	dead	replicate4	72	induced	0.176126
BMX	dead	replicate3	72	induced	0.251115
BMX	dead	replicate4	72	induced	0.249712
FES	dead	replicate3	72	induced	0.239253
FES	dead	replicate4	72	induced	0.300082
FRK	dead	replicate3	72	induced	-0.106388
FRK	dead	replicate4	72	induced	-0.145859
LCK	wt	replicate3	72	uninduced	-0.292832
LCK	wt	replicate4	72	uninduced	-0.274546
SRMS	wt	replicate3	72	uninduced	-0.142961
SRMS	wt	replicate4	72	uninduced	-0.144639
TEC	wt	replicate3	72	uninduced	-0.0585575
TEC	wt	replicate4	72	uninduced	0.00742272
TNK1	wt	replicate3	72	uninduced	0.235024
TNK1	wt	replicate4	72	uninduced	0.205494
LCK	wt	replicate3	72	induced	-0.220959
LCK	wt	replicate4	72	induced	-0.201811
SRMS	wt	replicate3	72	induced	-0.15161
SRMS	wt	replicate4	72	induced	-0.171445
TEC	wt	replicate3	72	induced	0.199952
TEC	wt	replicate4	72	induced	0.241119
TNK1	wt	replicate3	72	induced	0.339185
TNK1	wt	replicate4	72	induced	0.343603
LCK	dead	replicate3	72	uninduced	0.108305
LCK	dead	replicate4	72	uninduced	0.123635
SRMS	dead	replicate3	72	uninduced	-0.0222771
SRMS	dead	replicate4	72	uninduced	0.0199815
TEC	dead	replicate3	72	uninduced	0.186985
TEC	dead	replicate4	72	uninduced	0.254985
TNK1	dead	replicate3	72	uninduced	0.0964812
TNK1	dead	replicate4	72	uninduced	0.0106835
LCK	dead	replicate3	72	induced	0.291321
LCK	dead	replicate4	72	induced	0.302766
SRMS	dead	replicate3	72	induced	0.0263865
SRMS	dead	replicate4	72	induced	0.0723871
TEC	dead	replicate3	72	induced	0.344282
TEC	dead	replicate4	72	induced	0.373601
TNK1	dead	replicate3	72	induced	0.136572
TNK1	dead	replicate4	72	induced	0.187208
ABL1	wt	replicate3	0	uninduced	0
ABL2	wt	replicate3	0	uninduced	0
BMX	wt	replicate3	0	uninduced	0
FES	wt	replicate3	0	uninduced	0
FRK	wt	replicate3	0	uninduced	0
ABL1	wt	replicate3	0	induced	0
ABL2	wt	replicate3	0	induced	0
BMX	wt	replicate3	0	induced	0
FES	wt	replicate3	0	induced	0
FRK	wt	replicate3	0	induced	0
ABL1	dead	replicate3	0	uninduced	0
ABL2	dead	replicate3	0	uninduced	0
BMX	dead	replicate3	0	uninduced	0
FES	dead	replicate3	0	uninduced	0
FRK	dead	replicate3	0	uninduced	0
ABL1	dead	replicate3	0	induced	0
ABL2	dead	replicate3	0	induced	0
BMX	dead	replicate3	0	induced	0
FES	dead	replicate3	0	induced	0
FRK	dead	replicate3	0	induced	0
LCK	wt	replicate3	0	uninduced	0
SRMS	wt	replicate3	0	uninduced	0
TEC	wt	replicate3	0	uninduced	0
TNK1	wt	replicate3	0	uninduced	0
LCK	wt	replicate3	0	induced	0
SRMS	wt	replicate3	0	induced	0
TEC	wt	replicate3	0	induced	0
TNK1	wt	replicate3	0	induced	0
LCK	dead	replicate3	0	uninduced	0
SRMS	dead	replicate3	0	uninduced	0
TEC	dead	replicate3	0	uninduced	0
TNK1	dead	replicate3	0	uninduced	0
LCK	dead	replicate3	0	induced	0
SRMS	dead	replicate3	0	induced	0
TEC	dead	replicate3	0	induced	0
TNK1	dead	replicate3	0	induced	0
SRC	wt	replicate1	0	uninduced	-0.10021
SRC	dead	replicate1	0	uninduced	-0.241671
vSRC	wt	replicate1	0	uninduced	-0.14456
vSRC	dead	replicate1	0	uninduced	-0.170539
vSRC	V281A	replicate1	0	uninduced	-0.0981416
vSRC	V292A	replicate1	0	uninduced	-0.152415
vSRC	L308A	replicate1	0	uninduced	-0.162199
vSRC	L317A	replicate1	0	uninduced	-0.0031098
vSRC	V329A	replicate1	0	uninduced	-0.0316504
vSRC	L360A	replicate1	0	uninduced	-0.0583448
SRC	wt	replicate2	0	uninduced	-0.0523696
SRC	dead	replicate2	0	uninduced	-0.18716
vSRC	wt	replicate2	0	uninduced	-0.0467693
vSRC	dead	replicate2	0	uninduced	-0.0930581
vSRC	V281A	replicate2	0	uninduced	-0.0528277
vSRC	V292A	replicate2	0	uninduced	-0.094685
vSRC	L308A	replicate2	0	uninduced	-0.0492957
vSRC	L317A	replicate2	0	uninduced	0.0319524
vSRC	V329A	replicate2	0	uninduced	-0.00495801
vSRC	L360A	replicate2	0	uninduced	-0.0320428
vSRC	V383A	replicate1	0	uninduced	-0.0180922
vSRC	L393A	replicate1	0	uninduced	0.011366
vSRC	V394A	replicate1	0	uninduced	-0.0260171
vSRC	L435A	replicate1	0	uninduced	-0.0164044
vSRC	L451A	replicate1	0	uninduced	-0.0319704
vSRC	L452A	replicate1	0	uninduced	0.00716113
vSRC	L491A	replicate1	0	uninduced	-0.0342423
FYN	wt	replicate1	0	uninduced	-0.0357494
FYN	dead	replicate1	0	uninduced	-0.020346
LYN	wt	replicate1	0	uninduced	-0.028826
LYN	dead	replicate1	0	uninduced	-0.0199726
vSRC	V383A	replicate2	0	uninduced	0.0178623
vSRC	L393A	replicate2	0	uninduced	0.0167519
vSRC	V394A	replicate2	0	uninduced	0.00456602
vSRC	L435A	replicate2	0	uninduced	0.0114424
vSRC	L451A	replicate2	0	uninduced	-0.0252483
vSRC	L452A	replicate2	0	uninduced	0.0504738
vSRC	L491A	replicate2	0	uninduced	0.0468233
FYN	wt	replicate2	0	uninduced	-0.0156953
FYN	dead	replicate2	0	uninduced	0.00724849
LYN	wt	replicate2	0	uninduced	-0.00599145
LYN	dead	replicate2	0	uninduced	-0.0223811
SRC	wt	replicate1	0	induced	0.0086229
SRC	dead	replicate1	0	induced	-0.0860206
vSRC	wt	replicate1	0	induced	0.0214652
vSRC	dead	replicate1	0	induced	-0.0443978
vSRC	V281A	replicate1	0	induced	-0.00124254
vSRC	V292A	replicate1	0	induced	-0.0181936
vSRC	L308A	replicate1	0	induced	-0.00767645
vSRC	L317A	replicate1	0	induced	0.0678292
vSRC	V329A	replicate1	0	induced	0.042613
vSRC	L360A	replicate1	0	induced	0.014471
SRC	wt	replicate2	0	induced	0.00652355
SRC	dead	replicate2	0	induced	-0.0986687
vSRC	wt	replicate2	0	induced	0.0154199
vSRC	dead	replicate2	0	induced	-0.0174514
vSRC	V281A	replicate2	0	induced	0.0315896
vSRC	V292A	replicate2	0	induced	-0.0110584
vSRC	L308A	replicate2	0	induced	-0.000235395
vSRC	L317A	replicate2	0	induced	0.0784374
vSRC	V329A	replicate2	0	induced	0.0466629
vSRC	L360A	replicate2	0	induced	0.0471839
vSRC	V383A	replicate1	0	induced	0.0362399
vSRC	L393A	replicate1	0	induced	0.065551
vSRC	V394A	replicate1	0	induced	0.0430164
vSRC	L435A	replicate1	0	induced	0.0244966
vSRC	L451A	replicate1	0	induced	0.0244557
vSRC	L452A	replicate1	0	induced	0.0653386
vSRC	L491A	replicate1	0	induced	0.0532869
FYN	wt	replicate1	0	induced	0.0409213
FYN	dead	replicate1	0	induced	0.0109519
LYN	wt	replicate1	0	induced	0.0382774
LYN	dead	replicate1	0	induced	0.0301409
vSRC	V383A	replicate2	0	induced	0.0544523
vSRC	L393A	replicate2	0	induced	0.0884224
vSRC	V394A	replicate2	0	induced	0.0367007
vSRC	L435A	replicate2	0	induced	0.0486207
vSRC	L451A	replicate2	0	induced	0.0501098
vSRC	L452A	replicate2	0	induced	0.0639038
vSRC	L491A	replicate2	0	induced	0.054331
FYN	wt	replicate2	0	induced	0.036839
FYN	dead	replicate2	0	induced	-0.00308827
LYN	wt	replicate2	0	induced	0.0386767
LYN	dead	replicate2	0	induced	0.0221123
SRC	wt	replicate1	24	uninduced	0.139944
SRC	dead	replicate1	24	uninduced	0.279794
vSRC	wt	replicate1	24	uninduced	0.245917
vSRC	dead	replicate1	24	uninduced	0.0268077
vSRC	V281A	replicate1	24	uninduced	-0.192378
vSRC	V292A	replicate1	24	uninduced	-0.193684
vSRC	L308A	replicate1	24	uninduced	0.138437
vSRC	L317A	replicate1	24	uninduced	0.342447
vSRC	V329A	replicate1	24	uninduced	0.168823
vSRC	L360A	replicate1	24	uninduced	0.160551
SRC	wt	replicate2	24	uninduced	-0.127036
SRC	dead	replicate2	24	uninduced	-0.000898018
vSRC	wt	replicate2	24	uninduced	-0.052544
vSRC	dead	replicate2	24	uninduced	-0.316454
vSRC	V281A	replicate2	24	uninduced	-0.179731
vSRC	V292A	replicate2	24	uninduced	-0.355047
vSRC	L308A	replicate2	24	uninduced	-0.042328
vSRC	L317A	replicate2	24	uninduced	0.350325
vSRC	V329A	replicate2	24	uninduced	0.178051
vSRC	L360A	replicate2	24	uninduced	0.196589
vSRC	V383A	replicate1	24	uninduced	-0.0209682
vSRC	L393A	replicate1	24	uninduced	0.0533801
vSRC	V394A	replicate1	24	uninduced	-0.241942
vSRC	L435A	replicate1	24	uninduced	-0.120416
vSRC	L451A	replicate1	24	uninduced	-0.249179
vSRC	L452A	replicate1	24	uninduced	0.150522
vSRC	L491A	replicate1	24	uninduced	0.0786687
FYN	wt	replicate1	24	uninduced	-0.0143979
FYN	dead	replicate1	24	uninduced	0.0868721
LYN	wt	replicate1	24	uninduced	0.117509
LYN	dead	replicate1	24	uninduced	-0.0612194
vSRC	V383A	replicate2	24	uninduced	-0.193597
vSRC	L393A	replicate2	24	uninduced	-0.0202479
vSRC	V394A	replicate2	24	uninduced	-0.324109
vSRC	L435A	replicate2	24	uninduced	-0.0522293
vSRC	L451A	replicate2	24	uninduced	-0.107627
vSRC	L452A	replicate2	24	uninduced	0.00876305
vSRC	L491A	replicate2	24	uninduced	-0.100899
FYN	wt	replicate2	24	uninduced	-0.0974747
FYN	dead	replicate2	24	uninduced	-0.0324457
LYN	wt	replicate2	24	uninduced	0.103324
LYN	dead	replicate2	24	uninduced	-0.239039
SRC	wt	replicate1	24	induced	0.413538
SRC	dead	replicate1	24	induced	0.363708
vSRC	wt	replicate1	24	induced	-0.88286
vSRC	dead	replicate1	24	induced	0.570561
vSRC	V281A	replicate1	24	induced	-0.957745
vSRC	V292A	replicate1	24	induced	-1.04838
vSRC	L308A	replicate1	24	induced	-0.89216
vSRC	L317A	replicate1	24	induced	-0.420978
vSRC	V329A	replicate1	24	induced	-0.84265
vSRC	L360A	replicate1	24	induced	-0.777225
SRC	wt	replicate2	24	induced	0.373462
SRC	dead	replicate2	24	induced	0.44082
vSRC	wt	replicate2	24	induced	-0.933575
vSRC	dead	replicate2	24	induced	0.422768
vSRC	V281A	replicate2	24	induced	-1.11652
vSRC	V292A	replicate2	24	induced	-1.20692
vSRC	L308A	replicate2	24	induced	-1.03581
vSRC	L317A	replicate2	24	induced	-0.68117
vSRC	V329A	replicate2	24	induced	-1.02673
vSRC	L360A	replicate2	24	induced	-0.980614
vSRC	V383A	replicate1	24	induced	-0.88757
vSRC	L393A	replicate1	24	induced	-0.771545
vSRC	V394A	replicate1	24	induced	0.309406
vSRC	L435A	replicate1	24	induced	-1.2784
vSRC	L451A	replicate1	24	induced	-0.0412387
vSRC	L452A	replicate1	24	induced	0.57122
vSRC	L491A	replicate1	24	induced	-0.306311
FYN	wt	replicate1	24	induced	-0.741201
FYN	dead	replicate1	24	induced	0.593707
LYN	wt	replicate1	24	induced	0.119516
LYN	dead	replicate1	24	induced	0.362255
vSRC	V383A	replicate2	24	induced	-0.947036
vSRC	L393A	replicate2	24	induced	-0.749175
vSRC	V394A	replicate2	24	induced	0.271522
vSRC	L435A	replicate2	24	induced	-1.38891
vSRC	L451A	replicate2	24	induced	0.0255995
vSRC	L452A	replicate2	24	induced	0.521531
vSRC	L491A	replicate2	24	induced	-0.438233
FYN	wt	replicate2	24	induced	-0.7343
FYN	dead	replicate2	24	induced	0.510583
LYN	wt	replicate2	24	induced	0.127774
LYN	dead	replicate2	24	induced	0.409116
SRC	wt	replicate3	24	uninduced	0.233347
SRC	dead	replicate3	24	uninduced	0.227245
vSRC	wt	replicate3	24	uninduced	0.19337
vSRC	dead	replicate3	24	uninduced	0.110527
vSRC	V281A	replicate3	24	uninduced	-0.00574343
vSRC	V292A	replicate3	24	uninduced	-0.0657423
vSRC	L308A	replicate3	24	uninduced	0.119094
vSRC	L317A	replicate3	24	uninduced	0.3324
vSRC	V329A	replicate3	24	uninduced	0.196424
vSRC	L360A	replicate3	24	uninduced	0.20003
SRC	wt	replicate4	24	uninduced	0.0186411
SRC	dead	replicate4	24	uninduced	-0.390947
vSRC	wt	replicate4	24	uninduced	0.0831724
vSRC	dead	replicate4	24	uninduced	-0.664787
vSRC	V281A	replicate4	24	uninduced	-0.572228
vSRC	V292A	replicate4	24	uninduced	-0.877322
vSRC	L308A	replicate4	24	uninduced	-0.00571129
vSRC	L317A	replicate4	24	uninduced	0.277656
vSRC	V329A	replicate4	24	uninduced	0.214016
vSRC	L360A	replicate4	24	uninduced	0.185842
vSRC	V383A	replicate3	24	uninduced	0.167216
vSRC	L393A	replicate3	24	uninduced	0.130314
vSRC	V394A	replicate3	24	uninduced	-0.0317731
vSRC	L435A	replicate3	24	uninduced	0.0162024
vSRC	L451A	replicate3	24	uninduced	-0.194153
vSRC	L452A	replicate3	24	uninduced	0.174581
vSRC	L491A	replicate3	24	uninduced	0.0631673
FYN	wt	replicate3	24	uninduced	0.0275806
FYN	dead	replicate3	24	uninduced	0.0845927
LYN	wt	replicate3	24	uninduced	0.183809
LYN	dead	replicate3	24	uninduced	0.0858219
vSRC	V383A	replicate4	24	uninduced	0.118055
vSRC	L393A	replicate4	24	uninduced	0.0708274
vSRC	V394A	replicate4	24	uninduced	-0.0634308
vSRC	L435A	replicate4	24	uninduced	0.161974
vSRC	L451A	replicate4	24	uninduced	0.0116277
vSRC	L452A	replicate4	24	uninduced	0.132633
vSRC	L491A	replicate4	24	uninduced	0.00262885
FYN	wt	replicate4	24	uninduced	-0.00623073
FYN	dead	replicate4	24	uninduced	0.000898018
LYN	wt	replicate4	24	uninduced	0.185651
LYN	dead	replicate4	24	uninduced	-0.021319
SRC	wt	replicate3	24	induced	0.506144
SRC	dead	replicate3	24	induced	0.45298
vSRC	wt	replicate3	24	induced	-1.13527
vSRC	dead	replicate3	24	induced	0.611788
vSRC	V281A	replicate3	24	induced	-1.14321
vSRC	V292A	replicate3	24	induced	-1.14088
vSRC	L308A	replicate3	24	induced	-0.958211
vSRC	L317A	replicate3	24	induced	-0.417951
vSRC	V329A	replicate3	24	induced	-0.807474
vSRC	L360A	replicate3	24	induced	-0.740156
SRC	wt	replicate4	24	induced	0.474731
SRC	dead	replicate4	24	induced	0.50797
vSRC	wt	replicate4	24	induced	-1.3132
vSRC	dead	replicate4	24	induced	0.490257
vSRC	V281A	replicate4	24	induced	-1.14051
vSRC	V292A	replicate4	24	induced	-1.19249
vSRC	L308A	replicate4	24	induced	-0.989967
vSRC	L317A	replicate4	24	induced	-0.508309
vSRC	V329A	replicate4	24	induced	-0.846954
vSRC	L360A	replicate4	24	induced	-0.732589
vSRC	V383A	replicate3	24	induced	-0.496562
vSRC	L393A	replicate3	24	induced	-0.37978
vSRC	V394A	replicate3	24	induced	0.411995
vSRC	L435A	replicate3	24	induced	-0.906614
vSRC	L451A	replicate3	24	induced	0.0723019
vSRC	L452A	replicate3	24	induced	0.606389
vSRC	L491A	replicate3	24	induced	-0.027863
FYN	wt	replicate3	24	induced	-0.52682
FYN	dead	replicate3	24	induced	0.624459
LYN	wt	replicate3	24	induced	0.168292
LYN	dead	replicate3	24	induced	0.408497
vSRC	V383A	replicate4	24	induced	-0.598299
vSRC	L393A	replicate4	24	induced	-0.457213
vSRC	V394A	replicate4	24	induced	0.436476
vSRC	L435A	replicate4	24	induced	-0.926149
vSRC	L451A	replicate4	24	induced	0.196374
vSRC	L452A	replicate4	24	induced	0.599207
vSRC	L491A	replicate4	24	induced	-0.0719785
FYN	wt	replicate4	24	induced	-0.428377
FYN	dead	replicate4	24	induced	0.573193
LYN	wt	replicate4	24	induced	0.165621
LYN	dead	replicate4	24	induced	0.435365
SRC	wt	replicate1	48	uninduced	0.0537144
SRC	dead	replicate1	48	uninduced	0.284662
vSRC	wt	replicate1	48	uninduced	0.276919
vSRC	dead	replicate1	48	uninduced	0.127232
vSRC	V281A	replicate1	48	uninduced	-0.0192948
vSRC	V292A	replicate1	48	uninduced	0.0716201
vSRC	L308A	replicate1	48	uninduced	0.0330719
vSRC	L317A	replicate1	48	uninduced	0.297163
vSRC	V329A	replicate1	48	uninduced	0.145783
vSRC	L360A	replicate1	48	uninduced	0.246236
SRC	wt	replicate2	48	uninduced	0.0558155
SRC	dead	replicate2	48	uninduced	0.180169
vSRC	wt	replicate2	48	uninduced	0.230387
vSRC	dead	replicate2	48	uninduced	0.139808
vSRC	V281A	replicate2	48	uninduced	0.126996
vSRC	V292A	replicate2	48	uninduced	0.0123246
vSRC	L308A	replicate2	48	uninduced	0.117704
vSRC	L317A	replicate2	48	uninduced	0.336718
vSRC	V329A	replicate2	48	uninduced	0.140546
vSRC	L360A	replicate2	48	uninduced	0.200166
vSRC	V383A	replicate1	48	uninduced	0.000587947
vSRC	L393A	replicate1	48	uninduced	0.0910321
vSRC	V394A	replicate1	48	uninduced	0.0714865
vSRC	L435A	replicate1	48	uninduced	0.249202
vSRC	L451A	replicate1	48	uninduced	0.23355
vSRC	L452A	replicate1	48	uninduced	0.157261
vSRC	L491A	replicate1	48	uninduced	-0.16773
FYN	wt	replicate1	48	uninduced	0.0592179
FYN	dead	replicate1	48	uninduced	0.0812986
LYN	wt	replicate1	48	uninduced	0.0793154
LYN	dead	replicate1	48	uninduced	-0.402977
vSRC	V383A	replicate2	48	uninduced	0.00251508
vSRC	L393A	replicate2	48	uninduced	0.0269792
vSRC	V394A	replicate2	48	uninduced	0.0398632
vSRC	L435A	replicate2	48	uninduced	0.313277
vSRC	L451A	replicate2	48	uninduced	0.100566
vSRC	L452A	replicate2	48	uninduced	0.189221
vSRC	L491A	replicate2	48	uninduced	-0.227437
FYN	wt	replicate2	48	uninduced	0.00663036
FYN	dead	replicate2	48	uninduced	-0.0233261
LYN	wt	replicate2	48	uninduced	0.0538049
LYN	dead	replicate2	48	uninduced	-0.426652
SRC	wt	replicate1	48	induced	0.231467
SRC	dead	replicate1	48	induced	0.369491
vSRC	wt	replicate1	48	induced	-1.42451
vSRC	dead	replicate1	48	induced	0.625855
vSRC	V281A	replicate1	48	induced	-1.34938
vSRC	V292A	replicate1	48	induced	-1.51723
vSRC	L308A	replicate1	48	induced	-1.42043
vSRC	L317A	replicate1	48	induced	-1.40786
vSRC	V329A	replicate1	48	induced	-1.70768
vSRC	L360A	replicate1	48	induced	-2.3473
SRC	wt	replicate2	48	induced	0.303298
SRC	dead	replicate2	48	induced	0.421789
vSRC	wt	replicate2	48	induced	-1.49997
vSRC	dead	replicate2	48	induced	0.568465
vSRC	V281A	replicate2	48	induced	-2.23449
vSRC	V292A	replicate2	48	induced	-2.0304
vSRC	L308A	replicate2	48	induced	-1.88047
vSRC	L317A	replicate2	48	induced	-2.12233
vSRC	V329A	replicate2	48	induced	-1.83011
vSRC	L360A	replicate2	48	induced	-2.40469
vSRC	V383A	replicate1	48	induced	-1.2814
vSRC	L393A	replicate1	48	induced	-1.82745
vSRC	V394A	replicate1	48	induced	-0.376098
vSRC	L435A	replicate1	48	induced	-2.63816
vSRC	L451A	replicate1	48	induced	-1.98
vSRC	L452A	replicate1	48	induced	0.346861
vSRC	L491A	replicate1	48	induced	-2.10318
FYN	wt	replicate1	48	induced	-2.27252
FYN	dead	replicate1	48	induced	0.542874
LYN	wt	replicate1	48	induced	-0.467632
LYN	dead	replicate1	48	induced	0.132094
vSRC	V383A	replicate2	48	induced	-1.70029
vSRC	L393A	replicate2	48	induced	-1.43741
vSRC	V394A	replicate2	48	induced	-0.370051
vSRC	L435A	replicate2	48	induced	-3.54909
vSRC	L451A	replicate2	48	induced	-2.00031
vSRC	L452A	replicate2	48	induced	0.307764
vSRC	L491A	replicate2	48	induced	-2.53746
FYN	wt	replicate2	48	induced	-3.06459
FYN	dead	replicate2	48	induced	0.519253
LYN	wt	replicate2	48	induced	-0.568211
LYN	dead	replicate2	48	induced	0.184644
SRC	wt	replicate3	0	uninduced	0.0763169
SRC	dead	replicate3	0	uninduced	-0.00724849
vSRC	wt	replicate3	0	uninduced	0.0633624
vSRC	dead	replicate3	0	uninduced	0.0290149
vSRC	V281A	replicate3	0	uninduced	0.0532622
vSRC	V292A	replicate3	0	uninduced	0.041156
vSRC	L308A	replicate3	0	uninduced	0.0336997
vSRC	L317A	replicate3	0	uninduced	0.0979313
vSRC	V329A	replicate3	0	uninduced	0.097476
vSRC	L360A	replicate3	0	uninduced	0.0800561
SRC	wt	replicate4	0	uninduced	0.0743352
SRC	dead	replicate4	0	uninduced	0.00855862
vSRC	wt	replicate4	0	uninduced	0.0753631
vSRC	dead	replicate4	0	uninduced	0.0527168
vSRC	V281A	replicate4	0	uninduced	0.0752226
vSRC	V292A	replicate4	0	uninduced	0.0550435
vSRC	L308A	replicate4	0	uninduced	0.068479
vSRC	L317A	replicate4	0	uninduced	0.0984157
vSRC	V329A	replicate4	0	uninduced	0.1078
vSRC	L360A	replicate4	0	uninduced	0.103445
vSRC	V383A	replicate3	0	uninduced	0.109943
vSRC	L393A	replicate3	0	uninduced	0.12888
vSRC	V394A	replicate3	0	uninduced	0.103781
vSRC	L435A	replicate3	0	uninduced	0.0904417
vSRC	L451A	replicate3	0	uninduced	0.0769671
vSRC	L452A	replicate3	0	uninduced	0.114273
vSRC	L491A	replicate3	0	uninduced	0.0818299
FYN	wt	replicate3	0	uninduced	0.0796399
FYN	dead	replicate3	0	uninduced	0.0969664
LYN	wt	replicate3	0	uninduced	0.0966933
LYN	dead	replicate3	0	uninduced	0.0847105
vSRC	V383A	replicate4	0	uninduced	0.111749
vSRC	L393A	replicate4	0	uninduced	0.123874
vSRC	V394A	replicate4	0	uninduced	0.102335
vSRC	L435A	replicate4	0	uninduced	0.109326
vSRC	L451A	replicate4	0	uninduced	0.0942598
vSRC	L452A	replicate4	0	uninduced	0.134204
vSRC	L491A	replicate4	0	uninduced	0.12302
FYN	wt	replicate4	0	uninduced	0.0861397
FYN	dead	replicate4	0	uninduced	0.0946687
LYN	wt	replicate4	0	uninduced	0.102126
LYN	dead	replicate4	0	uninduced	0.0951464
SRC	wt	replicate3	0	induced	0.11459
SRC	dead	replicate3	0	induced	0.0464827
vSRC	wt	replicate3	0	induced	0.113449
vSRC	dead	replicate3	0	induced	0.0848077
vSRC	V281A	replicate3	0	induced	0.104646
vSRC	V292A	replicate3	0	induced	0.0952511
vSRC	L308A	replicate3	0	induced	0.08962
vSRC	L317A	replicate3	0	induced	0.141466
vSRC	V329A	replicate3	0	induced	0.12718
vSRC	L360A	replicate3	0	induced	0.1241
SRC	wt	replicate4	0	induced	0.113893
SRC	dead	replicate4	0	induced	0.0458028
vSRC	wt	replicate4	0	induced	0.116576
vSRC	dead	replicate4	0	induced	0.0932764
vSRC	V281A	replicate4	0	induced	0.130324
vSRC	V292A	replicate4	0	induced	0.0925454
vSRC	L308A	replicate4	0	induced	0.101375
vSRC	L317A	replicate4	0	induced	0.144977
vSRC	V329A	replicate4	0	induced	0.140238
vSRC	L360A	replicate4	0	induced	0.1221
vSRC	V383A	replicate3	0	induced	0.148202
vSRC	L393A	replicate3	0	induced	0.149035
vSRC	V394A	replicate3	0	induced	0.107639
vSRC	L435A	replicate3	0	induced	0.124199
vSRC	L451A	replicate3	0	induced	0.122283
vSRC	L452A	replicate3	0	induced	0.14648
vSRC	L491A	replicate3	0	induced	0.141672
FYN	wt	replicate3	0	induced	0.120206
FYN	dead	replicate3	0	induced	0.11952
LYN	wt	replicate3	0	induced	0.138449
LYN	dead	replicate3	0	induced	0.125336
vSRC	V383A	replicate4	0	induced	0.154841
vSRC	L393A	replicate4	0	induced	0.152967
vSRC	V394A	replicate4	0	induced	0.121124
vSRC	L435A	replicate4	0	induced	0.1435
vSRC	L451A	replicate4	0	induced	0.111832
vSRC	L452A	replicate4	0	induced	0.155356
vSRC	L491A	replicate4	0	induced	0.148645
FYN	wt	replicate4	0	induced	0.120159
FYN	dead	replicate4	0	induced	0.112908
LYN	wt	replicate4	0	induced	0.126207
LYN	dead	replicate4	0	induced	0.123418
SRC	wt	replicate3	48	uninduced	0.0513489
SRC	dead	replicate3	48	uninduced	0.140126
vSRC	wt	replicate3	48	uninduced	0.0633165
vSRC	dead	replicate3	48	uninduced	-0.000179805
vSRC	V281A	replicate3	48	uninduced	0.0228171
vSRC	V292A	replicate3	48	uninduced	-0.110508
vSRC	L308A	replicate3	48	uninduced	0.0261588
vSRC	L317A	replicate3	48	uninduced	0.202294
vSRC	V329A	replicate3	48	uninduced	0.137107
vSRC	L360A	replicate3	48	uninduced	0.121372
SRC	wt	replicate4	48	uninduced	0.0523838
SRC	dead	replicate4	48	uninduced	0.0306413
vSRC	wt	replicate4	48	uninduced	-0.0696978
vSRC	dead	replicate4	48	uninduced	-0.0841305
vSRC	V281A	replicate4	48	uninduced	0.0276324
vSRC	V292A	replicate4	48	uninduced	-0.142311
vSRC	L308A	replicate4	48	uninduced	0.0304016
vSRC	L317A	replicate4	48	uninduced	0.202877
vSRC	V329A	replicate4	48	uninduced	0.129307
vSRC	L360A	replicate4	48	uninduced	0.181895
vSRC	V383A	replicate3	48	uninduced	0.0652296
vSRC	L393A	replicate3	48	uninduced	0.0725978
vSRC	V394A	replicate3	48	uninduced	-0.142291
vSRC	L435A	replicate3	48	uninduced	-0.0571709
vSRC	L451A	replicate3	48	uninduced	0.0305618
vSRC	L452A	replicate3	48	uninduced	0.0778503
vSRC	L491A	replicate3	48	uninduced	-0.294325
FYN	wt	replicate3	48	uninduced	-0.0748761
FYN	dead	replicate3	48	uninduced	0.000179805
LYN	wt	replicate3	48	uninduced	0.140251
LYN	dead	replicate3	48	uninduced	-0.231871
vSRC	V383A	replicate4	48	uninduced	0.149927
vSRC	L393A	replicate4	48	uninduced	0.0293126
vSRC	V394A	replicate4	48	uninduced	-0.054376
vSRC	L435A	replicate4	48	uninduced	0.159198
vSRC	L451A	replicate4	48	uninduced	-0.0253949
vSRC	L452A	replicate4	48	uninduced	0.148293
vSRC	L491A	replicate4	48	uninduced	-0.412899
FYN	wt	replicate4	48	uninduced	-0.0814764
FYN	dead	replicate4	48	uninduced	-0.0537528
LYN	wt	replicate4	48	uninduced	0.107
LYN	dead	replicate4	48	uninduced	-0.364584
SRC	wt	replicate3	48	induced	0.334943
SRC	dead	replicate3	48	induced	0.460926
vSRC	wt	replicate3	48	induced	-2.80365
vSRC	dead	replicate3	48	induced	0.64624
vSRC	V281A	replicate3	48	induced	-2.66238
vSRC	V292A	replicate3	48	induced	-2.91064
vSRC	L308A	replicate3	48	induced	-3.30029
vSRC	L317A	replicate3	48	induced	-2.8282
vSRC	V329A	replicate3	48	induced	-2.85731
vSRC	L360A	replicate3	48	induced	-2.65418
SRC	wt	replicate4	48	induced	0.393487
SRC	dead	replicate4	48	induced	0.503849
vSRC	wt	replicate4	48	induced	-2.73319
vSRC	dead	replicate4	48	induced	0.579295
vSRC	V281A	replicate4	48	induced	-2.78138
vSRC	V292A	replicate4	48	induced	-2.80588
vSRC	L308A	replicate4	48	induced	-2.74319
vSRC	L317A	replicate4	48	induced	-2.70154
vSRC	V329A	replicate4	48	induced	-2.88714
vSRC	L360A	replicate4	48	induced	-2.84431
vSRC	V383A	replicate3	48	induced	-3.35848
vSRC	L393A	replicate3	48	induced	-2.52301
vSRC	V394A	replicate3	48	induced	-0.24542
vSRC	L435A	replicate3	48	induced	-2.56881
vSRC	L451A	replicate3	48	induced	-1.54541
vSRC	L452A	replicate3	48	induced	0.443202
vSRC	L491A	replicate3	48	induced	-2.17573
FYN	wt	replicate3	48	induced	-2.14854
FYN	dead	replicate3	48	induced	0.622139
LYN	wt	replicate3	48	induced	-0.375709
LYN	dead	replicate3	48	induced	0.167113
vSRC	V383A	replicate4	48	induced	-3.6343
vSRC	L393A	replicate4	48	induced	-2.97824
vSRC	V394A	replicate4	48	induced	-0.476303
vSRC	L435A	replicate4	48	induced	-3.35317
vSRC	L451A	replicate4	48	induced	-1.45065
vSRC	L452A	replicate4	48	induced	0.454317
vSRC	L491A	replicate4	48	induced	-1.96309
FYN	wt	replicate4	48	induced	-2.26771
FYN	dead	replicate4	48	induced	0.601554
LYN	wt	replicate4	48	induced	-0.43063
LYN	dead	replicate4	48	induced	0.196986
SRC	wt	replicate1	72	uninduced	0.23375
SRC	dead	replicate1	72	uninduced	0.333115
vSRC	wt	replicate1	72	uninduced	0.286903
vSRC	dead	replicate1	72	uninduced	0.182646
vSRC	V281A	replicate1	72	uninduced	0.223128
vSRC	V292A	replicate1	72	uninduced	0.0602766
vSRC	L308A	replicate1	72	uninduced	-0.00383413
vSRC	L317A	replicate1	72	uninduced	0.269541
vSRC	V329A	replicate1	72	uninduced	0.255188
vSRC	L360A	replicate1	72	uninduced	0.317072
SRC	wt	replicate2	72	uninduced	-0.101127
SRC	dead	replicate2	72	uninduced	0.0830638
vSRC	wt	replicate2	72	uninduced	0.0907483
vSRC	dead	replicate2	72	uninduced	0.0873348
vSRC	V281A	replicate2	72	uninduced	0.176056
vSRC	V292A	replicate2	72	uninduced	0.0621028
vSRC	L308A	replicate2	72	uninduced	-0.0905084
vSRC	L317A	replicate2	72	uninduced	0.241469
vSRC	V329A	replicate2	72	uninduced	0.254743
vSRC	L360A	replicate2	72	uninduced	0.310879
vSRC	V383A	replicate1	72	uninduced	0.081956
vSRC	L393A	replicate1	72	uninduced	0.086023
vSRC	V394A	replicate1	72	uninduced	-0.182419
vSRC	L435A	replicate1	72	uninduced	-0.0474376
vSRC	L451A	replicate1	72	uninduced	0.0477154
vSRC	L452A	replicate1	72	uninduced	-0.130428
vSRC	L491A	replicate1	72	uninduced	-0.522927
FYN	wt	replicate1	72	uninduced	0.00491822
FYN	dead	replicate1	72	uninduced	0.132631
LYN	wt	replicate1	72	uninduced	-0.100308
LYN	dead	replicate1	72	uninduced	-0.607092
vSRC	V383A	replicate2	72	uninduced	-0.15471
vSRC	L393A	replicate2	72	uninduced	-0.0372162
vSRC	V394A	replicate2	72	uninduced	-0.102281
vSRC	L435A	replicate2	72	uninduced	0.133819
vSRC	L451A	replicate2	72	uninduced	0.0831266
vSRC	L452A	replicate2	72	uninduced	-0.0831985
vSRC	L491A	replicate2	72	uninduced	-0.574288
FYN	wt	replicate2	72	uninduced	-0.0420314
FYN	dead	replicate2	72	uninduced	0.0155771
LYN	wt	replicate2	72	uninduced	-0.108343
LYN	dead	replicate2	72	uninduced	-0.756038
SRC	wt	replicate1	72	induced	-0.0440729
SRC	dead	replicate1	72	induced	0.467942
vSRC	wt	replicate1	72	induced	-1.98386
vSRC	dead	replicate1	72	induced	0.598369
vSRC	V281A	replicate1	72	induced	-1.76144
vSRC	V292A	replicate1	72	induced	-1.6737
vSRC	L308A	replicate1	72	induced	-1.6867
vSRC	L317A	replicate1	72	induced	-1.6289
vSRC	V329A	replicate1	72	induced	-1.70579
vSRC	L360A	replicate1	72	induced	-1.7891
SRC	wt	replicate2	72	induced	0.0765878
SRC	dead	replicate2	72	induced	0.474735
vSRC	wt	replicate2	72	induced	-1.89416
vSRC	dead	replicate2	72	induced	0.56925
vSRC	V281A	replicate2	72	induced	-1.99838
vSRC	V292A	replicate2	72	induced	-2.20004
vSRC	L308A	replicate2	72	induced	-1.69385
vSRC	L317A	replicate2	72	induced	-1.82288
vSRC	V329A	replicate2	72	induced	-2.00258
vSRC	L360A	replicate2	72	induced	-1.91509
vSRC	V383A	replicate1	72	induced	-2.53826
vSRC	L393A	replicate1	72	induced	-2.47687
vSRC	V394A	replicate1	72	induced	-1.53844
vSRC	L435A	replicate1	72	induced	-2.30222
vSRC	L451A	replicate1	72	induced	-2.48377
vSRC	L452A	replicate1	72	induced	-0.0502057
vSRC	L491A	replicate1	72	induced	-2.03596
FYN	wt	replicate1	72	induced	-2.06739
FYN	dead	replicate1	72	induced	0.543164
LYN	wt	replicate1	72	induced	-1.08641
LYN	dead	replicate1	72	induced	0.0219992
vSRC	V383A	replicate2	72	induced	-2.60806
vSRC	L393A	replicate2	72	induced	-3.33295
vSRC	V394A	replicate2	72	induced	-1.72262
vSRC	L435A	replicate2	72	induced	-3.38525
vSRC	L451A	replicate2	72	induced	-3.15993
vSRC	L452A	replicate2	72	induced	-0.0804242
vSRC	L491A	replicate2	72	induced	-3.34695
FYN	wt	replicate2	72	induced	-3.24543
FYN	dead	replicate2	72	induced	0.416044
LYN	wt	replicate2	72	induced	-1.28178
LYN	dead	replicate2	72	induced	0.0346065
SRC	wt	replicate3	72	uninduced	0.144152
SRC	dead	replicate3	72	uninduced	0.251972
vSRC	wt	replicate3	72	uninduced	0.0395944
vSRC	dead	replicate3	72	uninduced	-0.0154842
vSRC	V281A	replicate3	72	uninduced	0.119312
vSRC	V292A	replicate3	72	uninduced	-0.031622
vSRC	L308A	replicate3	72	uninduced	0.00810027
vSRC	L317A	replicate3	72	uninduced	0.196471
vSRC	V329A	replicate3	72	uninduced	0.147332
vSRC	L360A	replicate3	72	uninduced	0.192619
SRC	wt	replicate4	72	uninduced	-0.099232
SRC	dead	replicate4	72	uninduced	-0.00365818
vSRC	wt	replicate4	72	uninduced	0.0540612
vSRC	dead	replicate4	72	uninduced	-0.0327694
vSRC	V281A	replicate4	72	uninduced	0.0838618
vSRC	V292A	replicate4	72	uninduced	-0.0914159
vSRC	L308A	replicate4	72	uninduced	-0.44974
vSRC	L317A	replicate4	72	uninduced	0.183767
vSRC	V329A	replicate4	72	uninduced	0.213762
vSRC	L360A	replicate4	72	uninduced	0.232602
vSRC	V383A	replicate3	72	uninduced	0.142668
vSRC	L393A	replicate3	72	uninduced	0.0446701
vSRC	V394A	replicate3	72	uninduced	-0.268057
vSRC	L435A	replicate3	72	uninduced	-0.310305
vSRC	L451A	replicate3	72	uninduced	-0.0144784
vSRC	L452A	replicate3	72	uninduced	-0.323652
vSRC	L491A	replicate3	72	uninduced	-0.5962
FYN	wt	replicate3	72	uninduced	-0.101955
FYN	dead	replicate3	72	uninduced	0.00365818
LYN	wt	replicate3	72	uninduced	-0.153903
LYN	dead	replicate3	72	uninduced	-0.870924
vSRC	V383A	replicate4	72	uninduced	-0.0958419
vSRC	L393A	replicate4	72	uninduced	0.0326976
vSRC	V394A	replicate4	72	uninduced	-0.105763
vSRC	L435A	replicate4	72	uninduced	0.0716945
vSRC	L451A	replicate4	72	uninduced	0.0145597
vSRC	L452A	replicate4	72	uninduced	-0.0560233
vSRC	L491A	replicate4	72	uninduced	-0.618512
FYN	wt	replicate4	72	uninduced	-0.144139
FYN	dead	replicate4	72	uninduced	-0.140777
LYN	wt	replicate4	72	uninduced	-0.0707813
LYN	dead	replicate4	72	uninduced	-0.608183
SRC	wt	replicate3	72	induced	0.0902822
SRC	dead	replicate3	72	induced	0.470205
vSRC	wt	replicate3	72	induced	-3.75464
vSRC	dead	replicate3	72	induced	0.614609
vSRC	V281A	replicate3	72	induced	-3.10284
vSRC	V292A	replicate3	72	induced	-4.33222
vSRC	L308A	replicate3	72	induced	-4.63172
vSRC	L317A	replicate3	72	induced	-3.81045
vSRC	V329A	replicate3	72	induced	-4.15889
vSRC	L360A	replicate3	72	induced	-4.58676
SRC	wt	replicate4	72	induced	-0.123765
SRC	dead	replicate4	72	induced	0.494681
vSRC	wt	replicate4	72	induced	-1.50657
vSRC	dead	replicate4	72	induced	0.577488
vSRC	V281A	replicate4	72	induced	-2.80818
vSRC	V292A	replicate4	72	induced	-4.26076
vSRC	L308A	replicate4	72	induced	-4.68523
vSRC	L317A	replicate4	72	induced	-3.64417
vSRC	V329A	replicate4	72	induced	-4.01694
vSRC	L360A	replicate4	72	induced	-4.26217
vSRC	V383A	replicate3	72	induced	-5.53991
vSRC	L393A	replicate3	72	induced	-4.68019
vSRC	V394A	replicate3	72	induced	-1.703
vSRC	L435A	replicate3	72	induced	-4.11836
vSRC	L451A	replicate3	72	induced	-4.19528
vSRC	L452A	replicate3	72	induced	0.0053373
vSRC	L491A	replicate3	72	induced	-3.82301
FYN	wt	replicate3	72	induced	-4.58555
FYN	dead	replicate3	72	induced	0.572794
LYN	wt	replicate3	72	induced	-1.1116
LYN	dead	replicate3	72	induced	-0.00794682
vSRC	V383A	replicate4	72	induced	-5.42213
vSRC	L393A	replicate4	72	induced	-5.43104
vSRC	V394A	replicate4	72	induced	-1.63195
vSRC	L435A	replicate4	72	induced	-3.7688
vSRC	L451A	replicate4	72	induced	-4.36916
vSRC	L452A	replicate4	72	induced	0.0537758
vSRC	L491A	replicate4	72	induced	-3.67399
FYN	wt	replicate4	72	induced	-4.49297
FYN	dead	replicate4	72	induced	0.481891
LYN	wt	replicate4	72	induced	-1.24525
LYN	dead	replicate4	72	induced	0.0217322
