## Supplementary table 12 for "The fitness cost of spurious phosphorylation"

### Sheet: substrate orthologs
	correlation	p-value
A	-0.104521	0.626935
C	0.187707	0.379767
D	-0.296833	0.158974
E	0.131744	0.539453
F	-0.306128	0.145711
G	0.46885	0.02083
H	0.222424	0.296191
I	-0.299885	0.154529
K	-0.00863459	0.968059
L	-0.154351	0.471446
M	0.277584	0.189092
N	-0.287098	0.173752
P	0.368374	0.0765262
Q	0.242444	0.253681
R	0.124787	0.561258
S	-0.0407717	0.849971
T	0.222989	0.294934
V	0.0976424	0.649901
W	0.369403	0.0756446
Y	-0.250074	0.238579

### Sheet: non-substrate orthologs
	correlation	p-value
A	-0.06569	0.760394
C	0.324682	0.121627
D	-0.0151633	0.943937
E	0.173896	0.416415
F	-0.312154	0.137544
G	0.458051	0.024392
H	-0.0416897	0.846632
I	-0.245919	0.246727
K	-0.100159	0.641461
L	-0.228614	0.2826
M	0.0815256	0.704909
N	-0.188897	0.376696
P	0.235789	0.267348
Q	0.0734373	0.733086
R	0.0672346	0.754926
S	-0.157903	0.461178
T	0.20426	0.338369
V	0.23329	0.272598
W	0.224009	0.292672
Y	-0.188727	0.377135

### Sheet: correlation diff (substrate - n
	correlation difference
A	-0.0388308
C	-0.136975
D	-0.28167
E	-0.0421524
F	0.00602595
G	0.0107992
H	0.264113
I	-0.0539656
K	0.0915244
L	0.0742632
M	0.196059
N	-0.0982007
P	0.132585
Q	0.169006
R	0.0575526
S	0.117131
T	0.0187283
V	-0.135648
W	0.145394
Y	-0.0613468
