## Supplementary table 13 for "The fitness cost of spurious phosphorylation"

### Sheet: AA desert (observed - expected)
	A	C	D	E	F	G	H	I	K	L	M	N	P	Q	R	S	T	V	W	Y
S. cerevisiae	0.524936	9.34772	1.12605	1.35037	1.85189	1.2925	3.19393	0.564156	1.06466	0.420702	5.94612	0.796896	2.06718	1.26251	1.90784	0.0410428	0.369601	0.438919	6.73454	1.69397
S. pombe	0.345877	8.74193	1.80971	1.60288	2.34428	1.35415	2.45343	0.480918	1.15105	0.292501	6.05871	0.414999	1.59354	1.95356	1.32319	0.107019	0.382973	0.295703	6.16093	2.27489
U. maydis	0.0569444	9.67778	1.05156	1.80851	1.55747	0.822222	4.01736	0.200868	2.24948	0.303819	7.35694	0.499826	1.13542	1.29167	1.1875	0.122396	0.41059	0.439931	6.9408	2.1092
C. cinerea	0.184267	10.5219	1.42731	1.82956	2.22422	0.791295	4.03425	0.837317	4.45656	0.502051	8.82938	1.76721	1.27676	2.46423	1.13762	0.398769	0.387264	0.463254	6.00821	2.95389
S. punctatus	0.215772	10.5598	1.13432	1.55152	2.65869	0.98203	3.92734	0.734066	1.92282	0.414092	7.87524	1.33445	1.98423	1.6265	1.32127	0.403878	0.252101	0.416807	7.90963	3.2861
A. macrogynus	0.176805	11.6516	1.77834	4.43399	4.38684	1.05323	5.13597	1.92281	8.40422	1.14907	7.66952	2.9476	1.93137	4.24722	1.87463	0.607987	0.716805	0.69361	8.11502	5.56824
A. queenslandica	1.29045	10.1421	1.6831	2.73402	4.58292	2.28031	5.06628	1.50962	4.84582	0.746415	8.4119	2.57929	4.16369	3.08818	2.96201	0.859609	1.07968	0.854543	5.54929	4.68692
B. floridae	1.75045	14.7474	2.43427	3.17278	4.74318	1.33982	6.10284	3.90506	5.11585	1.41094	6.73708	3.43494	3.19867	3.03423	2.22357	0.865802	0.906317	2.01557	8.94849	4.7688
C. lupus	0.395404	13.7086	5.81377	6.0527	7.46093	0.903892	-1.75617	4.21085	5.40981	0.221985	9.18097	2.56688	4.27502	2.25379	2.98975	0.278814	0.130476	0.55927	3.66009	3.10267
C. teleta	1.40808	11.291	2.33403	2.65969	4.09428	2.28843	4.5044	2.35299	3.41991	1.23371	7.06843	2.12152	3.59098	3.2665	2.19741	0.992007	1.26189	1.20011	6.00599	5.12825
G. gallus	0.34908	11.739	1.8508	2.19604	2.1878	0.799877	5.47224	2.46263	3.41464	0.420219	5.12972	2.80983	2.06257	2.0504	1.42343	0.235351	0.718476	0.795033	5.11591	2.61642
H. robusta	1.75911	10.8171	1.97595	3.04221	2.42073	3.939	5.59605	1.21764	1.76432	1.07915	8.73591	1.44553	5.12973	4.60613	2.60349	0.468156	1.14215	1.19124	5.46048	3.66821
H. vulgaris	0.773739	8.94717	1.23611	1.9594	1.66723	2.02395	3.51469	0.678614	1.22151	0.476474	3.98352	0.584169	3.57279	2.52387	2.15152	0.494479	0.70851	0.566502	6.16307	1.93019
I. scapularis	0.62541	10.653	2.88942	3.33621	4.2425	1.09115	4.65531	6.02151	5.27593	1.18294	9.34805	3.81738	1.69841	3.25362	1.57	0.665068	1.12521	0.978732	5.9318	5.97441
L. gigantea	4.99403	14.7289	3.97755	5.24313	5.04299	4.97317	7.54518	1.9966	4.38539	1.59397	11.1941	2.98845	5.65371	4.98083	5.07507	1.55416	2.34136	2.43511	7.41868	5.82899
L. unguis	0.462859	13.4005	1.30982	1.82157	2.76673	0.677804	4.68291	1.23505	2.18757	0.90655	6.32859	1.09012	2.62575	2.39728	1.87819	0.417776	0.4862	0.715566	7.17692	2.9507
M. yessoensis	6.15503	15.1276	5.54034	7.8163	8.16451	5.60349	8.76562	3.67125	7.53463	3.24098	9.17449	5.08805	6.51062	7.22889	5.60083	2.62168	2.51799	3.23144	9.51284	7.0606
N. vectensis	4.42419	15.2481	6.62472	7.90612	8.1985	4.88051	7.67144	4.58265	6.2702	2.27914	9.15258	5.8662	6.32975	6.30498	4.88944	2.29684	2.86897	3.76424	7.77357	6.30176
S. purpuratus	0.756522	12.5426	1.55074	2.15482	3.05563	1.10018	5.82169	1.56244	4.52313	1.0017	6.10224	1.38342	2.40645	2.49525	2.22443	0.433259	0.793097	1.08261	6.90713	3.57512
T. adhaerans	0.443487	8.90677	1.50615	2.93159	1.87518	1.25046	3.66944	0.446051	1.13077	0.284821	4.76872	0.688513	2.59231	2.42144	1.40513	0.387077	0.507282	0.794462	5.7399	2.34615
X. tropicalis	0.478004	9.14659	1.01959	1.21469	2.00247	0.717632	4.30813	1.05142	1.59068	0.323108	4.60146	0.979231	1.84368	1.30888	1.20231	0.13635	0.545382	0.380314	6.86693	2.1791
D. melanogaster	0.803476	11.6269	1.80377	2.22203	2.12155	1.56719	6.25015	1.08797	2.6787	1.02422	7.06692	1.56918	2.18201	2.24521	2.36718	0.494632	0.892573	0.697146	7.47054	2.26443
C. elegans	0.890295	9.84913	2.48415	2.49879	3.63011	1.97169	5.98613	1.90246	2.76672	1.54948	6.36694	1.24261	2.48922	2.3283	2.84297	0.540001	0.967919	0.954507	3.85787	4.19397
D. rerio	0.56954	12.3601	1.66874	1.55631	2.75807	1.05063	6.66417	1.41262	1.95047	0.36138	6.40072	1.30123	2.76332	1.8386	0.921226	0.401431	0.868614	0.83008	9.28797	3.05783
M. musculus	1.1439	8.53261	1.85346	2.28422	2.31117	1.22619	3.31701	2.59333	3.47376	0.509511	6.34903	2.53435	2.60061	1.88482	1.22939	0.298984	0.928706	1.04762	7.67794	3.3561
R. norvegicus	0.487626	8.82444	1.46366	2.10961	2.33911	0.9003	3.34195	2.46429	3.21786	0.382181	6.18498	2.55494	2.04283	1.92552	1.10379	0.518003	0.625697	0.402427	7.39754	3.22733
H. sapiens	0.653927	8.0747	2.21537	1.68625	2.35158	0.772022	3.75729	3.70134	3.84958	0.546167	7.31239	3.95244	1.80311	1.75683	1.06084	0.351969	0.868017	0.804978	6.85635	3.71724
