## Supplementary table 15 for "The fitness cost of spurious phosphorylation"

### Sheet: Sheet1
Compound	Quantity	Vendor
Adenine	0.5g	Bioshop
Arginine	2g	Bioshop
Aspartic acid	2g	Bioshop
Glutamic acid	2g	Bioshop
Histidine	2g	Bioshop
Leucine	10g	Bioshop
Lysine	2g	Bioshop
Methionine	2g	Bioshop
Phenylalanine	2g	Bioshop
Serine	2g	Bioshop
Threonine	2g	Bioshop
Tryptophan	2g	Bioshop
Tyrosine	2g	Bioshop
Valine	2g	Bioshop
Uracil	2g	Bioshop
Everything is mixed together with a mortar. To be use at 1.34 g/L of media.
