## Supplementary table 16 for "The fitness cost of spurious phosphorylation"

### Sheet: Tabellenblatt1
	DDA	DDA-GPF	DIA phospho	DIA proteome	DIA-GPF
Purpose	library	library	quantification	quantification	library
Instrument	Exploris 480	Exploris 480	Exploris 480	Exploris 480	Exploris 480
LC gradient	90 min	90 min	90 min	90 min	90 min
Default charge state	2	2	3	3	3
Cycle	3 sec	3 sec	2x 30 windows	2x 30 windows	2x 25 windows
DIA window position	-	-	50% staggered	50% staggered	50% staggered
MS1 resolution	120,000	120,000	60,000	60,000	60,000
MS1 scan range	450-1150	4x125, 1x200	433-1175	358-1100	7x100
MS1 AGC	300%	300%	standard	standard	standard
MS1 maximum IT	Auto	Auto	Auto	Auto	Auto
MS2 isolation width	1.6	1.6	24	24	4
MS2 HCD	27%	27%	27%	27%	27%
MS2 resolution	30,000	30,000	30,000	30,000	30,000
MS2 AGC	standard	standard	1000%	1000%	1000%
MS2 maximum IT	Auto	Auto	Auto	Auto	Auto
