## Supplementary table 17 for "The fitness cost of spurious phosphorylation"

### Sheet: Overview
Experiment	Figure	Acquisition	Number-of-files	Naming	Notes
Phospho	1,2,3,4,5	DIA	389	x[...]_AH016c-spurious_[...]	Raw files x04131, x04130 and x04021 were removed from downstream analysis du to exceptionally poor data quality based on replicate correlation
Phospho		GPF-DIA	49	x[...]_AH016c-spurious_[...]-DIA-GPF	Used to generate DIA library
Phospho		DDA	77	x[...]_AH016c-spurious_[...]-DDA	Used to generate DIA library
Phospho		DDA-GPF	35	x[...]_AH016c-spurious_[...]-DDA-GPF	Used to generate DIA library
Phospho		QC	24	x[...]_AH016c-spurious_QC-MS	Used to monitor LCMS quality during measurement of project
Proteome	3	DIA	20	x[...]_AH016c-spurious-prot_[...]	Used to calculate stoichiometry in combination with phospho data
SEE NEXT TAB FOR LIST OF ALL RAW FILES

### Sheet: RawFiles
Experiment	Acquisition	Raw file
Phospho	DIA	x03075_AH016c-spurious_pST-NEK6-wt_1.raw
Phospho	DIA	x03076_AH016c-spurious_pST-NEK6-dead_1.raw
Phospho	DIA	x03077_AH016c-spurious_pST-IRAK4-wt_1.raw
Phospho	DIA	x03078_AH016c-spurious_pST-IRAK4-dead_1.raw
Phospho	DIA	x03080_AH016c-spurious_pST-VRK1-wt_1.raw
Phospho	DIA	x03081_AH016c-spurious_pST-VRK1-dead_1.raw
Phospho	DIA	x03082_AH016c-spurious_pST-TBK1-wt_1.raw
Phospho	DIA	x03083_AH016c-spurious_pST-TBK1-dead_1.raw
Phospho	DIA	x03084_AH016c-spurious_pST-RAF1-wt_1.raw
Phospho	DIA	x03085_AH016c-spurious_pST-RAF1-dead_1.raw
Phospho	DIA	x03087_AH016c-spurious_pST-TLK2-wt_1.raw
Phospho	DIA	x03088_AH016c-spurious_pST-TLK2-dead_1.raw
Phospho	DIA	x03089_AH016c-spurious_pST-NEK7-wt_1.raw
Phospho	DIA	x03090_AH016c-spurious_pST-NEK7-dead_1.raw
Phospho	DIA	x03093_AH016c-spurious_pST-VRK1-dead_2.raw
Phospho	DIA	x03094_AH016c-spurious_pST-VRK1-wt_2.raw
Phospho	DIA	x03095_AH016c-spurious_pST-NEK7-dead_2.raw
Phospho	DIA	x03096_AH016c-spurious_pST-NEK7-wt_2.raw
Phospho	DIA	x03098_AH016c-spurious_pST-RAF1-dead_2.raw
Phospho	DIA	x03099_AH016c-spurious_pST-RAF1-wt_2.raw
Phospho	DIA	x03100_AH016c-spurious_pST-TLK2-dead_2.raw
Phospho	DIA	x03101_AH016c-spurious_pST-TLK2-wt_2.raw
Phospho	DIA	x03102_AH016c-spurious_pST-IRAK4-dead_2.raw
Phospho	DIA	x03103_AH016c-spurious_pST-IRAK4-wt_2.raw
Phospho	DIA	x03105_AH016c-spurious_pST-NEK6-dead_2.raw
Phospho	DIA	x03106_AH016c-spurious_pST-NEK6-wt_2.raw
Phospho	DIA	x03107_AH016c-spurious_pST-TBK1-dead_2.raw
Phospho	DIA	x03108_AH016c-spurious_pST-TBK1-wt_2.raw
Phospho	DIA	x03111_AH016c-spurious_pST-TLK2-wt_3.raw
Phospho	DIA	x03112_AH016c-spurious_pST-TLK2-dead_3.raw
Phospho	DIA	x03113_AH016c-spurious_pST-NEK6-wt_3.raw
Phospho	DIA	x03114_AH016c-spurious_pST-NEK6-dead_3.raw
Phospho	DIA	x03116_AH016c-spurious_pST-IRAK4-wt_3.raw
Phospho	DIA	x03117_AH016c-spurious_pST-IRAK4-dead_3.raw
Phospho	DIA	x03118_AH016c-spurious_pST-TBK1-wt_3.raw
Phospho	DIA	x03119_AH016c-spurious_pST-TBK1-dead_3.raw
Phospho	DIA	x03120_AH016c-spurious_pST-NEK7-wt_3.raw
Phospho	DIA	x03121_AH016c-spurious_pST-NEK7-dead_3.raw
Phospho	DIA	x03123_AH016c-spurious_pST-VRK1-wt_3.raw
Phospho	DIA	x03124_AH016c-spurious_pST-VRK1-dead_3.raw
Phospho	DIA	x03125_AH016c-spurious_pST-RAF1-wt_3.raw
Phospho	DIA	x03126_AH016c-spurious_pST-RAF1-dead_3.raw
Phospho	DIA	x03129_AH016c-spurious_pST-TLK2-dead_4.raw
Phospho	DIA	x03130_AH016c-spurious_pST-TLK2-wt_4.raw
Phospho	DIA	x03131_AH016c-spurious_pST-VRK1-dead_4.raw
Phospho	DIA	x03132_AH016c-spurious_pST-VRK1-wt_4.raw
Phospho	DIA	x03134_AH016c-spurious_pST-RAF1-dead_4.raw
Phospho	DIA	x03135_AH016c-spurious_pST-RAF1-wt_4.raw
Phospho	DIA	x03136_AH016c-spurious_pST-NEK7-dead_4.raw
Phospho	DIA	x03137_AH016c-spurious_pST-NEK7-wt_4.raw
Phospho	DIA	x03138_AH016c-spurious_pST-NEK6-dead_4.raw
Phospho	DIA	x03139_AH016c-spurious_pST-NEK6-wt_4.raw
Phospho	DIA	x03141_AH016c-spurious_pST-IRAK4-dead_4.raw
Phospho	DIA	x03142_AH016c-spurious_pST-IRAK4-wt_4.raw
Phospho	DIA	x03143_AH016c-spurious_pST-TBK1-dead_4.raw
Phospho	DIA	x03144_AH016c-spurious_pST-TBK1-wt_4.raw
Phospho	DIA	x03147_AH016c-spurious_pST-NEK7-wt_5.raw
Phospho	DIA	x03148_AH016c-spurious_pST-NEK7-dead_5.raw
Phospho	DIA	x03149_AH016c-spurious_pST-TLK2-wt_5.raw
Phospho	DIA	x03152_AH016c-spurious_pST-IRAK4-wt_5.raw
Phospho	DIA	x03153_AH016c-spurious_pST-IRAK4-dead_5.raw
Phospho	DIA	x03154_AH016c-spurious_pST-VRK1-wt_5.raw
Phospho	DIA	x03155_AH016c-spurious_pST-VRK1-dead_5.raw
Phospho	DIA	x03156_AH016c-spurious_pST-TBK1-wt_5.raw
Phospho	DIA	x03157_AH016c-spurious_pST-TBK1-dead_5.raw
Phospho	DIA	x03159_AH016c-spurious_pST-RAF1-wt_5.raw
Phospho	DIA	x03160_AH016c-spurious_pST-RAF1-dead_5.raw
Phospho	DIA	x03161_AH016c-spurious_pST-NEK6-wt_5.raw
Phospho	DIA	x03162_AH016c-spurious_pST-NEK6-dead_5.raw
Phospho	DIA	x03584_AH016c-spurious_pST-TLK2-dead_5.raw
Phospho	DIA	x03593_AH016c-spurious_pY-BMX-dead_1.raw
Phospho	DIA	x03595_AH016c-spurious_pY-FES-wt_1.raw
Phospho	DIA	x03596_AH016c-spurious_pY-FES-dead_1.raw
Phospho	DIA	x03597_AH016c-spurious_pY-FRK-wt_1.raw
Phospho	DIA	x03598_AH016c-spurious_pY-FRK-dead_1.raw
Phospho	DIA	x03599_AH016c-spurious_pY-FYN-wt_1.raw
Phospho	DIA	x03600_AH016c-spurious_pY-FYN-dead_1.raw
Phospho	DIA	x03602_AH016c-spurious_pY-LCK-wt_1.raw
Phospho	DIA	x03603_AH016c-spurious_pY-LCK-dead_1.raw
Phospho	DIA	x03604_AH016c-spurious_pY-LYN-wt_1.raw
Phospho	DIA	x03605_AH016c-spurious_pY-LYN-dead_1.raw
Phospho	DIA	x03607_AH016c-spurious_pY-SRC-wt_1.raw
Phospho	DIA	x03608_AH016c-spurious_pY-SRC-dead_1.raw
Phospho	DIA	x03609_AH016c-spurious_pY-SRMS-wt_1.raw
Phospho	DIA	x03610_AH016c-spurious_pY-SRMS-dead_1.raw
Phospho	DIA	x03611_AH016c-spurious_pY-SYK-wt_1.raw
Phospho	DIA	x03612_AH016c-spurious_pY-SYK-dead_1.raw
Phospho	DIA	x03614_AH016c-spurious_pY-TEC-wt_1.raw
Phospho	DIA	x03615_AH016c-spurious_pY-TEC-dead_1.raw
Phospho	DIA	x03616_AH016c-spurious_pY-TNK1-wt_1.raw
Phospho	DIA	x03617_AH016c-spurious_pY-TNK1-dead_1.raw
Phospho	DIA	x03618_AH016c-spurious_pY-vSRC-wt_1.raw
Phospho	DIA	x03619_AH016c-spurious_pY-vSRC-dead_1.raw
Phospho	DIA	x03622_AH016c-spurious_pY-LCK-dead_2.raw
Phospho	DIA	x03623_AH016c-spurious_pY-LCK-wt_2.raw
Phospho	DIA	x03624_AH016c-spurious_pY-ABL1-dead_2.raw
Phospho	DIA	x03625_AH016c-spurious_pY-ABL1-wt_2.raw
Phospho	DIA	x03626_AH016c-spurious_pY-SRMS-dead_2.raw
Phospho	DIA	x03627_AH016c-spurious_pY-SRMS-wt_2.raw
Phospho	DIA	x03629_AH016c-spurious_pY-BMX-dead_2.raw
Phospho	DIA	x03630_AH016c-spurious_pY-BMX-wt_2.raw
Phospho	DIA	x03631_AH016c-spurious_pY-SRC-dead_2.raw
Phospho	DIA	x03632_AH016c-spurious_pY-SRC-wt_2.raw
Phospho	DIA	x03633_AH016c-spurious_pY-FYN-dead_2.raw
Phospho	DIA	x03634_AH016c-spurious_pY-FYN-wt_2.raw
Phospho	DIA	x03636_AH016c-spurious_pY-vSRC-dead_2.raw
Phospho	DIA	x03637_AH016c-spurious_pY-vSRC-wt_2.raw
Phospho	DIA	x03638_AH016c-spurious_pY-TEC-dead_2.raw
Phospho	DIA	x03639_AH016c-spurious_pY-TEC-wt_2.raw
Phospho	DIA	x03641_AH016c-spurious_pY-FRK-dead_2.raw
Phospho	DIA	x03642_AH016c-spurious_pY-FRK-wt_2.raw
Phospho	DIA	x03643_AH016c-spurious_pY-FES-dead_2.raw
Phospho	DIA	x03644_AH016c-spurious_pY-FES-wt_2.raw
Phospho	DIA	x03645_AH016c-spurious_pY-LYN-dead_2.raw
Phospho	DIA	x03646_AH016c-spurious_pY-LYN-wt_2.raw
Phospho	DIA	x03648_AH016c-spurious_pY-TNK1-dead_2.raw
Phospho	DIA	x03649_AH016c-spurious_pY-TNK1-wt_2.raw
Phospho	DIA	x03650_AH016c-spurious_pY-ABL2-dead_2.raw
Phospho	DIA	x03651_AH016c-spurious_pY-ABL2-wt_2.raw
Phospho	DIA	x03652_AH016c-spurious_pY-SYK-dead_2.raw
Phospho	DIA	x03653_AH016c-spurious_pY-SYK-wt_2.raw
Phospho	DIA	x03656_AH016c-spurious_pY-FYN-wt_3.raw
Phospho	DIA	x03657_AH016c-spurious_pY-FYN-dead_3.raw
Phospho	DIA	x03658_AH016c-spurious_pY-LCK-wt_3.raw
Phospho	DIA	x03659_AH016c-spurious_pY-LCK-dead_3.raw
Phospho	DIA	x03660_AH016c-spurious_pY-vSRC-wt_3.raw
Phospho	DIA	x03661_AH016c-spurious_pY-vSRC-dead_3.raw
Phospho	DIA	x03663_AH016c-spurious_pY-BMX-wt_3.raw
Phospho	DIA	x03664_AH016c-spurious_pY-BMX-dead_3.raw
Phospho	DIA	x03665_AH016c-spurious_pY-ABL1-wt_3.raw
Phospho	DIA	x03666_AH016c-spurious_pY-ABL1-dead_3.raw
Phospho	DIA	x03667_AH016c-spurious_pY-TEC-wt_3.raw
Phospho	DIA	x03668_AH016c-spurious_pY-TEC-dead_3.raw
Phospho	DIA	x03670_AH016c-spurious_pY-FRK-wt_3.raw
Phospho	DIA	x03671_AH016c-spurious_pY-FRK-dead_3.raw
Phospho	DIA	x03672_AH016c-spurious_pY-SYK-wt_3.raw
Phospho	DIA	x03673_AH016c-spurious_pY-SYK-dead_3.raw
Phospho	DIA	x03675_AH016c-spurious_pY-SRMS-wt_3.raw
Phospho	DIA	x03676_AH016c-spurious_pY-SRMS-dead_3.raw
Phospho	DIA	x03677_AH016c-spurious_pY-ABL2-wt_3.raw
Phospho	DIA	x03678_AH016c-spurious_pY-ABL2-dead_3.raw
Phospho	DIA	x03679_AH016c-spurious_pY-LYN-wt_3.raw
Phospho	DIA	x03680_AH016c-spurious_pY-LYN-dead_3.raw
Phospho	DIA	x03682_AH016c-spurious_pY-SRC-wt_3.raw
Phospho	DIA	x03683_AH016c-spurious_pY-SRC-dead_3.raw
Phospho	DIA	x03684_AH016c-spurious_pY-TNK1-wt_3.raw
Phospho	DIA	x03685_AH016c-spurious_pY-TNK1-dead_3.raw
Phospho	DIA	x03686_AH016c-spurious_pY-FES-wt_3.raw
Phospho	DIA	x03687_AH016c-spurious_pY-FES-dead_3.raw
Phospho	DIA	x03690_AH016c-spurious_pY-BMX-dead_4.raw
Phospho	DIA	x03691_AH016c-spurious_pY-BMX-wt_4.raw
Phospho	DIA	x03692_AH016c-spurious_pY-ABL1-dead_4.raw
Phospho	DIA	x03693_AH016c-spurious_pY-ABL1-wt_4.raw
Phospho	DIA	x03716_AH016c-spurious_pY-TEC-dead_4.raw
Phospho	DIA	x03717_AH016c-spurious_pY-TEC-wt_4.raw
Phospho	DIA	x03719_AH016c-spurious_pY-vSRC-dead_4.raw
Phospho	DIA	x03720_AH016c-spurious_pY-vSRC-wt_4.raw
Phospho	DIA	x03721_AH016c-spurious_pY-SRMS-dead_4.raw
Phospho	DIA	x03722_AH016c-spurious_pY-SRMS-wt_4.raw
Phospho	DIA	x03723_AH016c-spurious_pY-FRK-dead_4.raw
Phospho	DIA	x03724_AH016c-spurious_pY-FRK-wt_4.raw
Phospho	DIA	x03726_AH016c-spurious_pY-ABL2-dead_4.raw
Phospho	DIA	x03727_AH016c-spurious_pY-ABL2-wt_4.raw
Phospho	DIA	x03728_AH016c-spurious_pY-FES-dead_4.raw
Phospho	DIA	x03729_AH016c-spurious_pY-FES-wt_4.raw
Phospho	DIA	x03731_AH016c-spurious_pY-FYN-dead_4.raw
Phospho	DIA	x03732_AH016c-spurious_pY-FYN-wt_4.raw
Phospho	DIA	x03733_AH016c-spurious_pY-TNK1-dead_4.raw
Phospho	DIA	x03734_AH016c-spurious_pY-TNK1-wt_4.raw
Phospho	DIA	x03735_AH016c-spurious_pY-LCK-dead_4.raw
Phospho	DIA	x03736_AH016c-spurious_pY-LCK-wt_4.raw
Phospho	DIA	x03738_AH016c-spurious_pY-SYK-dead_4.raw
Phospho	DIA	x03739_AH016c-spurious_pY-SYK-wt_4.raw
Phospho	DIA	x03740_AH016c-spurious_pY-SRC-dead_4.raw
Phospho	DIA	x03741_AH016c-spurious_pY-SRC-wt_4.raw
Phospho	DIA	x03742_AH016c-spurious_pY-LYN-dead_4.raw
Phospho	DIA	x03743_AH016c-spurious_pY-LYN-wt_4.raw
Phospho	DIA	x03749_AH016c-spurious_pY-ABL2-wt_5.raw
Phospho	DIA	x03750_AH016c-spurious_pY-ABL2-dead_5.raw
Phospho	DIA	x03751_AH016c-spurious_pY-ABL1-wt_5.raw
Phospho	DIA	x03752_AH016c-spurious_pY-ABL1-dead_5.raw
Phospho	DIA	x03753_AH016c-spurious_pY-vSRC-wt_5.raw
Phospho	DIA	x03754_AH016c-spurious_pY-vSRC-dead_5.raw
Phospho	DIA	x03756_AH016c-spurious_pY-FES-wt_5.raw
Phospho	DIA	x03757_AH016c-spurious_pY-FES-dead_5.raw
Phospho	DIA	x03758_AH016c-spurious_pY-SYK-wt_5.raw
Phospho	DIA	x03759_AH016c-spurious_pY-SYK-dead_5.raw
Phospho	DIA	x03760_AH016c-spurious_pY-LYN-wt_5.raw
Phospho	DIA	x03761_AH016c-spurious_pY-LYN-dead_5.raw
Phospho	DIA	x03766_AH016c-spurious_pY-SRMS-wt_5.raw
Phospho	DIA	x03767_AH016c-spurious_pY-SRMS-dead_5.raw
Phospho	DIA	x03768_AH016c-spurious_pY-SRC-wt_5.raw
Phospho	DIA	x03769_AH016c-spurious_pY-SRC-dead_5.raw
Phospho	DIA	x03771_AH016c-spurious_pY-TNK1-wt_5.raw
Phospho	DIA	x03772_AH016c-spurious_pY-TNK1-dead_5.raw
Phospho	DIA	x03773_AH016c-spurious_pY-FRK-wt_5.raw
Phospho	DIA	x03774_AH016c-spurious_pY-FRK-dead_5.raw
Phospho	DIA	x03775_AH016c-spurious_pY-TEC-wt_5.raw
Phospho	DIA	x03776_AH016c-spurious_pY-TEC-dead_5.raw
Phospho	DIA	x03778_AH016c-spurious_pY-FYN-wt_5.raw
Phospho	DIA	x03779_AH016c-spurious_pY-FYN-dead_5.raw
Phospho	DIA	x03780_AH016c-spurious_pY-BMX-wt_5.raw
Phospho	DIA	x03781_AH016c-spurious_pY-BMX-dead_5.raw
Phospho	DIA	x03782_AH016c-spurious_pY-LCK-wt_5.raw
Phospho	DIA	x03783_AH016c-spurious_pY-LCK-dead_5.raw
Phospho	DIA	x03588_AH016c-spurious_pY-ABL1-wt_1.raw
Phospho	DIA	x03589_AH016c-spurious_pY-ABL1-dead_1.raw
Phospho	DIA	x03590_AH016c-spurious_pY-ABL2-wt_1.raw
Phospho	DIA	x03591_AH016c-spurious_pY-ABL2-dead_1.raw
Phospho	DIA	x03592_AH016c-spurious_pY-BMX-wt_1.raw
Phospho	DIA	x03861_AH016c-spurious_pYd-EPHB1-wt_1.raw
Phospho	DIA	x03862_AH016c-spurious_pYd-EPHB1-dead_1.raw
Phospho	DIA	x03863_AH016c-spurious_pYd-EPHB3-wt_1.raw
Phospho	DIA	x03864_AH016c-spurious_pYd-EPHB3-dead_1.raw
Phospho	DIA	x03865_AH016c-spurious_pYd-EPHB4-wt_1.raw
Phospho	DIA	x03866_AH016c-spurious_pYd-EPHB4-dead_1.raw
Phospho	DIA	x03868_AH016c-spurious_pYd-FGFR2-wt_1.raw
Phospho	DIA	x03869_AH016c-spurious_pYd-FGFR2-dead_1.raw
Phospho	DIA	x03870_AH016c-spurious_pYd-FGFR3-wt_1.raw
Phospho	DIA	x03871_AH016c-spurious_pYd-FGFR3-dead_1.raw
Phospho	DIA	x03873_AH016c-spurious_pYd-MERTK-wt_1.raw
Phospho	DIA	x03874_AH016c-spurious_pYd-MERTK-dead_1.raw
Phospho	DIA	x03875_AH016c-spurious_pYd-MET-wt_1.raw
Phospho	DIA	x03876_AH016c-spurious_pYd-MET-dead_1.raw
Phospho	DIA	x03928_AH016c-spurious_pYd-EPHA1-dead_2.raw
Phospho	DIA	x03929_AH016c-spurious_pYd-EPHA1-wt_2.raw
Phospho	DIA	x03930_AH016c-spurious_pYd-EPHB4-dead_2.raw
Phospho	DIA	x03931_AH016c-spurious_pYd-EPHB4-wt_2.raw
Phospho	DIA	x03932_AH016c-spurious_pYd-MERTK-dead_2.raw
Phospho	DIA	x03933_AH016c-spurious_pYd-MERTK-wt_2.raw
Phospho	DIA	x03935_AH016c-spurious_pYd-EPHB3-dead_2.raw
Phospho	DIA	x03936_AH016c-spurious_pYd-EPHB3-wt_2.raw
Phospho	DIA	x03937_AH016c-spurious_pYd-MET-dead_2.raw
Phospho	DIA	x03938_AH016c-spurious_pYd-MET-wt_2.raw
Phospho	DIA	x03939_AH016c-spurious_pYd-EPHB1-dead_2.raw
Phospho	DIA	x03940_AH016c-spurious_pYd-EPHB1-wt_2.raw
Phospho	DIA	x03942_AH016c-spurious_pYd-FGFR3-dead_2.raw
Phospho	DIA	x03943_AH016c-spurious_pYd-FGFR3-wt_2.raw
Phospho	DIA	x03944_AH016c-spurious_pYd-FGFR2-dead_2.raw
Phospho	DIA	x03945_AH016c-spurious_pYd-FGFR2-wt_2.raw
Phospho	DIA	x03947_AH016c-spurious_pYd-EPHA3-dead_2.raw
Phospho	DIA	x03948_AH016c-spurious_pYd-EPHA3-wt_2.raw
Phospho	DIA	x03949_AH016c-spurious_pYd-EPHA2-dead_2.raw
Phospho	DIA	x03950_AH016c-spurious_pYd-EPHA2-wt_2.raw
Phospho	DIA	x03953_AH016c-spurious_pYd-EPHB1-wt_3.raw
Phospho	DIA	x03954_AH016c-spurious_pYd-EPHB1-dead_3.raw
Phospho	DIA	x03955_AH016c-spurious_pYd-FGFR3-wt_3.raw
Phospho	DIA	x03956_AH016c-spurious_pYd-FGFR3-dead_3.raw
Phospho	DIA	x03957_AH016c-spurious_pYd-EPHA2-wt_3.raw
Phospho	DIA	x03958_AH016c-spurious_pYd-EPHA2-dead_3.raw
Phospho	DIA	x03961_AH016c-spurious_pYd-FGFR2-wt_3.raw
Phospho	DIA	x03962_AH016c-spurious_pYd-FGFR2-dead_3.raw
Phospho	DIA	x03963_AH016c-spurious_pYd-MERTK-wt_3.raw
Phospho	DIA	x03964_AH016c-spurious_pYd-MERTK-dead_3.raw
Phospho	DIA	x03965_AH016c-spurious_pYd-EPHB4-wt_3.raw
Phospho	DIA	x03966_AH016c-spurious_pYd-EPHB4-dead_3.raw
Phospho	DIA	x03968_AH016c-spurious_pYd-EPHA1-wt_3.raw
Phospho	DIA	x03969_AH016c-spurious_pYd-EPHA1-dead_3.raw
Phospho	DIA	x03970_AH016c-spurious_pYd-MET-wt_3.raw
Phospho	DIA	x03971_AH016c-spurious_pYd-MET-dead_3.raw
Phospho	DIA	x03973_AH016c-spurious_pYd-EPHA3-wt_3.raw
Phospho	DIA	x03974_AH016c-spurious_pYd-EPHA3-dead_3.raw
Phospho	DIA	x03975_AH016c-spurious_pYd-EPHB3-wt_3.raw
Phospho	DIA	x03976_AH016c-spurious_pYd-EPHB3-dead_3.raw
Phospho	DIA	x03979_AH016c-spurious_pYd-EPHB4-dead_4.raw
Phospho	DIA	x03980_AH016c-spurious_pYd-EPHB4-wt_4.raw
Phospho	DIA	x03981_AH016c-spurious_pYd-EPHA3-dead_4.raw
Phospho	DIA	x03982_AH016c-spurious_pYd-EPHA3-wt_4.raw
Phospho	DIA	x03983_AH016c-spurious_pYd-MERTK-dead_4.raw
Phospho	DIA	x03984_AH016c-spurious_pYd-MERTK-wt_4.raw
Phospho	DIA	x03986_AH016c-spurious_pYd-MET-dead_4.raw
Phospho	DIA	x03987_AH016c-spurious_pYd-MET-wt_4.raw
Phospho	DIA	x03988_AH016c-spurious_pYd-FGFR2-dead_4.raw
Phospho	DIA	x03989_AH016c-spurious_pYd-FGFR2-wt_4.raw
Phospho	DIA	x03990_AH016c-spurious_pYd-EPHB3-dead_4.raw
Phospho	DIA	x03991_AH016c-spurious_pYd-EPHB3-wt_4.raw
Phospho	DIA	x03993_AH016c-spurious_pYd-EPHA1-dead_4.raw
Phospho	DIA	x03994_AH016c-spurious_pYd-EPHA1-wt_4.raw
Phospho	DIA	x03995_AH016c-spurious_pYd-FGFR3-dead_4.raw
Phospho	DIA	x03996_AH016c-spurious_pYd-FGFR3-wt_4.raw
Phospho	DIA	x03998_AH016c-spurious_pYd-EPHB1-dead_4.raw
Phospho	DIA	x03999_AH016c-spurious_pYd-EPHB1-wt_4.raw
Phospho	DIA	x04000_AH016c-spurious_pYd-EPHA2-dead_4.raw
Phospho	DIA	x04001_AH016c-spurious_pYd-EPHA2-wt_4.raw
Phospho	DIA	x04004_AH016c-spurious_pYd-EPHA3-wt_5.raw
Phospho	DIA	x04005_AH016c-spurious_pYd-EPHA3-dead_5.raw
Phospho	DIA	x04006_AH016c-spurious_pYd-EPHA2-wt_5.raw
Phospho	DIA	x04007_AH016c-spurious_pYd-EPHA2-dead_5.raw
Phospho	DIA	x04009_AH016c-spurious_pYd-MERTK-dead_5.raw
Phospho	DIA	x04014_AH016c-spurious_pYd-EPHB1-wt_5.raw
Phospho	DIA	x04015_AH016c-spurious_pYd-EPHB1-dead_5.raw
Phospho	DIA	x04016_AH016c-spurious_pYd-EPHB3-wt_5.raw
Phospho	DIA	x04017_AH016c-spurious_pYd-EPHB3-dead_5.raw
Phospho	DIA	x04018_AH016c-spurious_pYd-FGFR2-wt_5.raw
Phospho	DIA	x04019_AH016c-spurious_pYd-FGFR2-dead_5.raw
Phospho	DIA	x04021_AH016c-spurious_pYd-MERTK-wt_5.raw
Phospho	DIA	x04022_AH016c-spurious_pYd-MET-wt_5.raw
Phospho	DIA	x04023_AH016c-spurious_pYd-MET-dead_5.raw
Phospho	DIA	x04024_AH016c-spurious_pYd-FGFR3-wt_5.raw
Phospho	DIA	x04025_AH016c-spurious_pYd-FGFR3-dead_5.raw
Phospho	DIA	x04027_AH016c-spurious_pYd-EPHA1-wt_5.raw
Phospho	DIA	x04028_AH016c-spurious_pYd-EPHA1-dead_5.raw
Phospho	DIA	x04029_AH016c-spurious_pYd-EPHB4-wt_5.raw
Phospho	DIA	x04030_AH016c-spurious_pYd-EPHB4-dead_5.raw
Phospho	DIA	x03854_AH016c-spurious_pYd-EPHA1-wt_1.raw
Phospho	DIA	x03855_AH016c-spurious_pYd-EPHA1-dead_1.raw
Phospho	DIA	x03856_AH016c-spurious_pYd-EPHA2-wt_1.raw
Phospho	DIA	x03857_AH016c-spurious_pYd-EPHA2-dead_1.raw
Phospho	DIA	x03858_AH016c-spurious_pYd-EPHA3-wt_1.raw
Phospho	DIA	x03859_AH016c-spurious_pYd-EPHA3-dead_1.raw
Phospho	DIA	x04092_AH016c-spurious_vSRC-wt_1.raw
Phospho	DIA	x04093_AH016c-spurious_vSRC-L308A_1.raw
Phospho	DIA	x04095_AH016c-spurious_vSRC-L317A_1.raw
Phospho	DIA	x04096_AH016c-spurious_vSRC-L360A_1.raw
Phospho	DIA	x04097_AH016c-spurious_vSRC-L393A_1.raw
Phospho	DIA	x04098_AH016c-spurious_vSRC-L435A_1.raw
Phospho	DIA	x04100_AH016c-spurious_vSRC-L451A_1.raw
Phospho	DIA	x04101_AH016c-spurious_vSRC-L452A_1.raw
Phospho	DIA	x04102_AH016c-spurious_vSRC-L491A_1.raw
Phospho	DIA	x04103_AH016c-spurious_vSRC-V281A_1.raw
Phospho	DIA	x04105_AH016c-spurious_vSRC-V292A_1.raw
Phospho	DIA	x04106_AH016c-spurious_vSRC-V329A_1.raw
Phospho	DIA	x04107_AH016c-spurious_vSRC-V383A_1.raw
Phospho	DIA	x04108_AH016c-spurious_vSRC-V394A_1.raw
Phospho	DIA	x04113_AH016c-spurious_vSRC-L317A_2.raw
Phospho	DIA	x04114_AH016c-spurious_vSRC-V281A_2.raw
Phospho	DIA	x04115_AH016c-spurious_vSRC-V329A_2.raw
Phospho	DIA	x04116_AH016c-spurious_vSRC-L435A_2.raw
Phospho	DIA	x04118_AH016c-spurious_vSRC-wt_2.raw
Phospho	DIA	x04119_AH016c-spurious_vSRC-dead_2.raw
Phospho	DIA	x04120_AH016c-spurious_vSRC-L452A_2.raw
Phospho	DIA	x04121_AH016c-spurious_vSRC-L393A_2.raw
Phospho	DIA	x04123_AH016c-spurious_vSRC-L360A_2.raw
Phospho	DIA	x04124_AH016c-spurious_vSRC-L451A_2.raw
Phospho	DIA	x04125_AH016c-spurious_vSRC-LP_2.raw
Phospho	DIA	x04126_AH016c-spurious_vSRC-L491A_2.raw
Phospho	DIA	x04128_AH016c-spurious_vSRC-V383A_2.raw
Phospho	DIA	x04129_AH016c-spurious_vSRC-V394A_2.raw
Phospho	DIA	x04130_AH016c-spurious_vSRC-L308A_2.raw
Phospho	DIA	x04131_AH016c-spurious_vSRC-V292A_2.raw
Phospho	DIA	x04135_AH016c-spurious_vSRC-L360A_3.raw
Phospho	DIA	x04136_AH016c-spurious_vSRC-LP_3.raw
Phospho	DIA	x04137_AH016c-spurious_vSRC-V394A_3.raw
Phospho	DIA	x04140_AH016c-spurious_vSRC-dead_3.raw
Phospho	DIA	x04141_AH016c-spurious_vSRC-L308A_3.raw
Phospho	DIA	x04142_AH016c-spurious_vSRC-V329A_3.raw
Phospho	DIA	x04143_AH016c-spurious_vSRC-V281A_3.raw
Phospho	DIA	x04145_AH016c-spurious_vSRC-L451A_3.raw
Phospho	DIA	x04146_AH016c-spurious_vSRC-L491A_3.raw
Phospho	DIA	x04147_AH016c-spurious_vSRC-L393A_3.raw
Phospho	DIA	x04148_AH016c-spurious_vSRC-L317A_3.raw
Phospho	DIA	x04150_AH016c-spurious_vSRC-L452A_3.raw
Phospho	DIA	x04151_AH016c-spurious_vSRC-L435A_3.raw
Phospho	DIA	x04153_AH016c-spurious_vSRC-V292A_3.raw
Phospho	DIA	x04154_AH016c-spurious_vSRC-V383A_3.raw
Phospho	DIA	x04200_AH016c-spurious_vSRC-L435A_5.raw
Phospho	DIA	x04202_AH016c-spurious_vSRC-V383A_5.raw
Phospho	DIA	x04203_AH016c-spurious_vSRC-LP_5.raw
Phospho	DIA	x04205_AH016c-spurious_vSRC-dead_5.raw
Phospho	DIA	x04206_AH016c-spurious_vSRC-L491A_5.raw
Phospho	DIA	x04207_AH016c-spurious_vSRC-V394A_5.raw
Phospho	DIA	x04208_AH016c-spurious_vSRC-L451A_5.raw
Phospho	DIA	x04210_AH016c-spurious_vSRC-L452A_5.raw
Phospho	DIA	x04211_AH016c-spurious_vSRC-V329A_5.raw
Phospho	DIA	x04212_AH016c-spurious_vSRC-L308A_5.raw
Phospho	DIA	x04213_AH016c-spurious_vSRC-L393A_5.raw
Phospho	DIA	x04215_AH016c-spurious_vSRC-V281A_5.raw
Phospho	DIA	x04216_AH016c-spurious_vSRC-wt_5.raw
Phospho	DIA	x04217_AH016c-spurious_vSRC-L360A_5.raw
Phospho	DIA	x04218_AH016c-spurious_vSRC-V292A_5.raw
Phospho	DIA	x04219_AH016c-spurious_vSRC-L317A_5.raw
Phospho	DIA	x04222_AH016c-spurious_vSRC-L452A_4.raw
Phospho	DIA	x04223_AH016c-spurious_vSRC-L308A_4.raw
Phospho	DIA	x04224_AH016c-spurious_vSRC-V292A_4.raw
Phospho	DIA	x04225_AH016c-spurious_vSRC-L317A_4.raw
Phospho	DIA	x04227_AH016c-spurious_vSRC-L393A_4.raw
Phospho	DIA	x04228_AH016c-spurious_vSRC-L435A_4.raw
Phospho	DIA	x04229_AH016c-spurious_vSRC-L491A_4.raw
Phospho	DIA	x04230_AH016c-spurious_vSRC-L451A_4.raw
Phospho	DIA	x04232_AH016c-spurious_vSRC-wt_4.raw
Phospho	DIA	x04233_AH016c-spurious_vSRC-dead_4.raw
Phospho	DIA	x04234_AH016c-spurious_vSRC-V394A_4.raw
Phospho	DIA	x04235_AH016c-spurious_vSRC-V329A_4.raw
Phospho	DIA	x04237_AH016c-spurious_vSRC-L360A_4.raw
Phospho	DIA	x04238_AH016c-spurious_vSRC-V281A_4.raw
Phospho	DIA	x04239_AH016c-spurious_vSRC-LP_4.raw
Phospho	DIA	x04240_AH016c-spurious_vSRC-V383A_4.raw
Phospho	DIA	x04090_AH016c-spurious_vSRC-LP_1.raw
Phospho	DIA	x04091_AH016c-spurious_vSRC-dead_1.raw
Phospho	GPF-DIA	x03165_AH016c-spurious_pST-wt-DIA-GPF_1.raw
Phospho	GPF-DIA	x03166_AH016c-spurious_pST-wt-DIA-GPF_2.raw
Phospho	GPF-DIA	x03167_AH016c-spurious_pST-wt-DIA-GPF_3.raw
Phospho	GPF-DIA	x03169_AH016c-spurious_pST-wt-DIA-GPF_4.raw
Phospho	GPF-DIA	x03170_AH016c-spurious_pST-wt-DIA-GPF_5.raw
Phospho	GPF-DIA	x03171_AH016c-spurious_pST-wt-DIA-GPF_6.raw
Phospho	GPF-DIA	x03172_AH016c-spurious_pST-wt-DIA-GPF_7.raw
Phospho	GPF-DIA	x03174_AH016c-spurious_pST-dead-DIA-GPF_1.raw
Phospho	GPF-DIA	x03175_AH016c-spurious_pST-dead-DIA-GPF_2.raw
Phospho	GPF-DIA	x03176_AH016c-spurious_pST-dead-DIA-GPF_3.raw
Phospho	GPF-DIA	x03178_AH016c-spurious_pST-dead-DIA-GPF_4.raw
Phospho	GPF-DIA	x03179_AH016c-spurious_pST-dead-DIA-GPF_5.raw
Phospho	GPF-DIA	x03180_AH016c-spurious_pST-dead-DIA-GPF_6.raw
Phospho	GPF-DIA	x03181_AH016c-spurious_pST-dead-DIA-GPF_7.raw
Phospho	GPF-DIA	x03788_AH016c-spurious_pY-wt-DIA-GPF_1.raw
Phospho	GPF-DIA	x03789_AH016c-spurious_pY-wt-DIA-GPF_2.raw
Phospho	GPF-DIA	x03790_AH016c-spurious_pY-wt-DIA-GPF_3.raw
Phospho	GPF-DIA	x03792_AH016c-spurious_pY-wt-DIA-GPF_4.raw
Phospho	GPF-DIA	x03793_AH016c-spurious_pY-wt-DIA-GPF_5.raw
Phospho	GPF-DIA	x03794_AH016c-spurious_pY-wt-DIA-GPF_6.raw
Phospho	GPF-DIA	x03795_AH016c-spurious_pY-wt-DIA-GPF_7.raw
Phospho	GPF-DIA	x03797_AH016c-spurious_pY-dead-DIA-GPF_1.raw
Phospho	GPF-DIA	x03798_AH016c-spurious_pY-dead-DIA-GPF_2.raw
Phospho	GPF-DIA	x03799_AH016c-spurious_pY-dead-DIA-GPF_3.raw
Phospho	GPF-DIA	x03801_AH016c-spurious_pY-dead-DIA-GPF_4.raw
Phospho	GPF-DIA	x03802_AH016c-spurious_pY-dead-DIA-GPF_5.raw
Phospho	GPF-DIA	x03803_AH016c-spurious_pY-dead-DIA-GPF_6.raw
Phospho	GPF-DIA	x03804_AH016c-spurious_pY-dead-DIA-GPF_7.raw
Phospho	GPF-DIA	x04033_AH016c-spurious_pYd-wt-DIA-GPF_1.raw
Phospho	GPF-DIA	x04034_AH016c-spurious_pYd-wt-DIA-GPF_2.raw
Phospho	GPF-DIA	x04035_AH016c-spurious_pYd-wt-DIA-GPF_3.raw
Phospho	GPF-DIA	x04037_AH016c-spurious_pYd-wt-DIA-GPF_4.raw
Phospho	GPF-DIA	x04038_AH016c-spurious_pYd-wt-DIA-GPF_5.raw
Phospho	GPF-DIA	x04039_AH016c-spurious_pYd-wt-DIA-GPF_6.raw
Phospho	GPF-DIA	x04040_AH016c-spurious_pYd-wt-DIA-GPF_7.raw
Phospho	GPF-DIA	x04042_AH016c-spurious_pYd-dead-DIA-GPF_1.raw
Phospho	GPF-DIA	x04043_AH016c-spurious_pYd-dead-DIA-GPF_2.raw
Phospho	GPF-DIA	x04044_AH016c-spurious_pYd-dead-DIA-GPF_3.raw
Phospho	GPF-DIA	x04046_AH016c-spurious_pYd-dead-DIA-GPF_4.raw
Phospho	GPF-DIA	x04047_AH016c-spurious_pYd-dead-DIA-GPF_5.raw
Phospho	GPF-DIA	x04048_AH016c-spurious_pYd-dead-DIA-GPF_6.raw
Phospho	GPF-DIA	x04049_AH016c-spurious_pYd-dead-DIA-GPF_7.raw
Phospho	GPF-DIA	x04243_AH016c-spurious_vSRC-DIA-GPF_1.raw
Phospho	GPF-DIA	x04244_AH016c-spurious_vSRC-DIA-GPF_2.raw
Phospho	GPF-DIA	x04245_AH016c-spurious_vSRC-DIA-GPF_3.raw
Phospho	GPF-DIA	x04247_AH016c-spurious_vSRC-DIA-GPF_4.raw
Phospho	GPF-DIA	x04248_AH016c-spurious_vSRC-DIA-GPF_5.raw
Phospho	GPF-DIA	x04249_AH016c-spurious_vSRC-DIA-GPF_6.raw
Phospho	GPF-DIA	x04250_AH016c-spurious_vSRC-DIA-GPF_7.raw
Phospho	DDA	x03200_AH016c-spurious_pST-IRAK4-dead-DDA_1.raw
Phospho	DDA	x03201_AH016c-spurious_pST-IRAK4-wt-DDA_1.raw
Phospho	DDA	x03202_AH016c-spurious_pST-NEK6-dead-DDA_1.raw
Phospho	DDA	x03203_AH016c-spurious_pST-NEK6-wt-DDA_1.raw
Phospho	DDA	x03205_AH016c-spurious_pST-NEK7-dead-DDA_1.raw
Phospho	DDA	x03206_AH016c-spurious_pST-NEK7-wt-DDA_1.raw
Phospho	DDA	x03207_AH016c-spurious_pST-RAF1-dead-DDA_1.raw
Phospho	DDA	x03208_AH016c-spurious_pST-RAF1-wt-DDA_1.raw
Phospho	DDA	x03209_AH016c-spurious_pST-TBK1-dead-DDA_1.raw
Phospho	DDA	x03210_AH016c-spurious_pST-TBK1-wt-DDA_1.raw
Phospho	DDA	x03212_AH016c-spurious_pST-TLK2-dead-DDA_1.raw
Phospho	DDA	x03213_AH016c-spurious_pST-TLK2-wt-DDA_1.raw
Phospho	DDA	x03214_AH016c-spurious_pST-VRK1-dead-DDA_1.raw
Phospho	DDA	x03215_AH016c-spurious_pST-VRK1-wt-DDA_1.raw
Phospho	DDA	x03820_AH016c-spurious_pY-ABL1-dead-DDA_1.raw
Phospho	DDA	x03821_AH016c-spurious_pY-ABL1-wt-DDA_1.raw
Phospho	DDA	x03822_AH016c-spurious_pY-ABL2-dead-DDA_1.raw
Phospho	DDA	x03823_AH016c-spurious_pY-ABL2-wt-DDA_1.raw
Phospho	DDA	x03824_AH016c-spurious_pY-BMX-dead-DDA_1.raw
Phospho	DDA	x03825_AH016c-spurious_pY-BMX-wt-DDA_1.raw
Phospho	DDA	x03827_AH016c-spurious_pY-FES-dead-DDA_1.raw
Phospho	DDA	x03828_AH016c-spurious_pY-FES-wt-DDA_1.raw
Phospho	DDA	x03829_AH016c-spurious_pY-FRK-dead-DDA_1.raw
Phospho	DDA	x03830_AH016c-spurious_pY-FRK-wt-DDA_1.raw
Phospho	DDA	x03831_AH016c-spurious_pY-FYN-dead-DDA_1.raw
Phospho	DDA	x03832_AH016c-spurious_pY-FYN-wt-DDA_1.raw
Phospho	DDA	x03834_AH016c-spurious_pY-LCK-dead-DDA_1.raw
Phospho	DDA	x03835_AH016c-spurious_pY-LCK-wt-DDA_1.raw
Phospho	DDA	x03836_AH016c-spurious_pY-LYN-dead-DDA_1.raw
Phospho	DDA	x03837_AH016c-spurious_pY-LYN-wt-DDA_1.raw
Phospho	DDA	x03839_AH016c-spurious_pY-SRC-dead-DDA_1.raw
Phospho	DDA	x03840_AH016c-spurious_pY-SRC-wt-DDA_1.raw
Phospho	DDA	x03841_AH016c-spurious_pY-SRMS-dead-DDA_1.raw
Phospho	DDA	x03842_AH016c-spurious_pY-SRMS-wt-DDA_1.raw
Phospho	DDA	x03843_AH016c-spurious_pY-SYK-dead-DDA_1.raw
Phospho	DDA	x03844_AH016c-spurious_pY-SYK-wt-DDA_1.raw
Phospho	DDA	x03846_AH016c-spurious_pY-TEC-dead-DDA_1.raw
Phospho	DDA	x03847_AH016c-spurious_pY-TEC-wt-DDA_1.raw
Phospho	DDA	x03848_AH016c-spurious_pY-TNK1-dead-DDA_1.raw
Phospho	DDA	x03849_AH016c-spurious_pY-TNK1-wt-DDA_1.raw
Phospho	DDA	x03850_AH016c-spurious_pY-vSRC-dead-DDA_1.raw
Phospho	DDA	x03851_AH016c-spurious_pY-vSRC-wt-DDA_1.raw
Phospho	DDA	x04065_AH016c-spurious_pYd-EPHA1-dead-DDA_1.raw
Phospho	DDA	x04066_AH016c-spurious_pYd-EPHA1-wt-DDA_1.raw
Phospho	DDA	x04067_AH016c-spurious_pYd-EPHA2-dead-DDA_1.raw
Phospho	DDA	x04068_AH016c-spurious_pYd-EPHA2-wt-DDA_1.raw
Phospho	DDA	x04070_AH016c-spurious_pYd-EPHA3-dead-DDA_1.raw
Phospho	DDA	x04071_AH016c-spurious_pYd-EPHA3-wt-DDA_1.raw
Phospho	DDA	x04072_AH016c-spurious_pYd-EPHB1-dead-DDA_1.raw
Phospho	DDA	x04073_AH016c-spurious_pYd-EPHB1-wt-DDA_1.raw
Phospho	DDA	x04074_AH016c-spurious_pYd-EPHB3-dead-DDA_1.raw
Phospho	DDA	x04075_AH016c-spurious_pYd-EPHB3-wt-DDA_1.raw
Phospho	DDA	x04077_AH016c-spurious_pYd-EPHB4-dead-DDA_1.raw
Phospho	DDA	x04078_AH016c-spurious_pYd-EPHB4-wt-DDA_1.raw
Phospho	DDA	x04079_AH016c-spurious_pYd-FGFR2-dead-DDA_1.raw
Phospho	DDA	x04080_AH016c-spurious_pYd-FGFR2-wt-DDA_1.raw
Phospho	DDA	x04081_AH016c-spurious_pYd-FGFR3-dead-DDA_1.raw
Phospho	DDA	x04082_AH016c-spurious_pYd-FGFR3-wt-DDA_1.raw
Phospho	DDA	x04084_AH016c-spurious_pYd-MERTK-dead-DDA_1.raw
Phospho	DDA	x04085_AH016c-spurious_pYd-MERTK-wt-DDA_1.raw
Phospho	DDA	x04086_AH016c-spurious_pYd-MET-dead-DDA_1.raw
Phospho	DDA	x04087_AH016c-spurious_pYd-MET-wt-DDA_1.raw
Phospho	DDA	x04259_AH016c-spurious_vSRC-LP-DDA_1.raw
Phospho	DDA	x04260_AH016c-spurious_vSRC-dead-DDA_1.raw
Phospho	DDA	x04261_AH016c-spurious_vSRC-wt-DDA_1.raw
Phospho	DDA	x04262_AH016c-spurious_vSRC-L308A-DDA_1.raw
Phospho	DDA	x04264_AH016c-spurious_vSRC-L317A-DDA_1.raw
Phospho	DDA	x04265_AH016c-spurious_vSRC-L360A-DDA_1.raw
Phospho	DDA	x04266_AH016c-spurious_vSRC-L393A-DDA_1.raw
Phospho	DDA	x04267_AH016c-spurious_vSRC-L435A-DDA_1.raw
Phospho	DDA	x04272_AH016c-spurious_vSRC-L452A-DDA_1.raw
Phospho	DDA	x04273_AH016c-spurious_vSRC-L491A-DDA_1.raw
Phospho	DDA	x04274_AH016c-spurious_vSRC-V281A-DDA_1.raw
Phospho	DDA	x04276_AH016c-spurious_vSRC-V292A-DDA_1.raw
Phospho	DDA	x04277_AH016c-spurious_vSRC-V329A-DDA_1.raw
Phospho	DDA	x04278_AH016c-spurious_vSRC-V383A-DDA_1.raw
Phospho	DDA	x04279_AH016c-spurious_vSRC-V394A-DDA_1.raw
Phospho	DDA-GPF	x03184_AH016c-spurious_pST-wt-DDA-GPF_1.raw
Phospho	DDA-GPF	x03185_AH016c-spurious_pST-wt-DDA-GPF_2.raw
Phospho	DDA-GPF	x03186_AH016c-spurious_pST-wt-DDA-GPF_3.raw
Phospho	DDA-GPF	x03187_AH016c-spurious_pST-wt-DDA-GPF_4.raw
Phospho	DDA-GPF	x03188_AH016c-spurious_pST-wt-DDA-GPF_5.raw
Phospho	DDA-GPF	x03190_AH016c-spurious_pST-dead-DDA-GPF_1.raw
Phospho	DDA-GPF	x03191_AH016c-spurious_pST-dead-DDA-GPF_2.raw
Phospho	DDA-GPF	x03192_AH016c-spurious_pST-dead-DDA-GPF_3.raw
Phospho	DDA-GPF	x03193_AH016c-spurious_pST-dead-DDA-GPF_4.raw
Phospho	DDA-GPF	x03194_AH016c-spurious_pST-dead-DDA-GPF_5.raw
Phospho	DDA-GPF	x03807_AH016c-spurious_pY-wt-DDA-GPF_1.raw
Phospho	DDA-GPF	x03808_AH016c-spurious_pY-wt-DDA-GPF_2.raw
Phospho	DDA-GPF	x03809_AH016c-spurious_pY-wt-DDA-GPF_3.raw
Phospho	DDA-GPF	x03810_AH016c-spurious_pY-wt-DDA-GPF_4.raw
Phospho	DDA-GPF	x03811_AH016c-spurious_pY-wt-DDA-GPF_5.raw
Phospho	DDA-GPF	x03813_AH016c-spurious_pY-dead-DDA-GPF_1.raw
Phospho	DDA-GPF	x03814_AH016c-spurious_pY-dead-DDA-GPF_2.raw
Phospho	DDA-GPF	x03815_AH016c-spurious_pY-dead-DDA-GPF_3.raw
Phospho	DDA-GPF	x03816_AH016c-spurious_pY-dead-DDA-GPF_4.raw
Phospho	DDA-GPF	x03817_AH016c-spurious_pY-dead-DDA-GPF_5.raw
Phospho	DDA-GPF	x04052_AH016c-spurious_pYd-wt-DDA-GPF_1.raw
Phospho	DDA-GPF	x04053_AH016c-spurious_pYd-wt-DDA-GPF_2.raw
Phospho	DDA-GPF	x04054_AH016c-spurious_pYd-wt-DDA-GPF_3.raw
Phospho	DDA-GPF	x04055_AH016c-spurious_pYd-wt-DDA-GPF_4.raw
Phospho	DDA-GPF	x04056_AH016c-spurious_pYd-wt-DDA-GPF_5.raw
Phospho	DDA-GPF	x04058_AH016c-spurious_pYd-dead-DDA-GPF_1.raw
Phospho	DDA-GPF	x04059_AH016c-spurious_pYd-dead-DDA-GPF_2.raw
Phospho	DDA-GPF	x04060_AH016c-spurious_pYd-dead-DDA-GPF_3.raw
Phospho	DDA-GPF	x04061_AH016c-spurious_pYd-dead-DDA-GPF_4.raw
Phospho	DDA-GPF	x04062_AH016c-spurious_pYd-dead-DDA-GPF_5.raw
Phospho	DDA-GPF	x04252_AH016c-spurious_vSRC-DDA-GPF_1.raw
Phospho	DDA-GPF	x04253_AH016c-spurious_vSRC-DDA-GPF_2.raw
Phospho	DDA-GPF	x04254_AH016c-spurious_vSRC-DDA-GPF_3.raw
Phospho	DDA-GPF	x04255_AH016c-spurious_vSRC-DDA-GPF_4.raw
Phospho	DDA-GPF	x04256_AH016c-spurious_vSRC-DDA-GPF_5.raw
Phospho	QC	x03878_AH016b-spurious_QC-MS-new.raw
Phospho	QC	x03903_AH016b-spurious_QC-MS-new.raw
Phospho	QC	x03909_AH016b-spurious_QC-MS-new.raw
Phospho	QC	x03919_AH016b-spurious_QC-MS-new.raw
Phospho	QC	x03923_AH016b-spurious_QC-MS-new.raw
Phospho	QC	x03927_AH016b-spurious_QC-MS-new.raw
Phospho	QC	x03952_AH016b-spurious_QC-MS-new.raw
Phospho	QC	x03978_AH016b-spurious_QC-MS-new.raw
Phospho	QC	x04003_AH016b-spurious_QC-MS-new.raw
Phospho	QC	x04032_AH016b-spurious_QC-MS-new.raw
Phospho	QC	x04051_AH016b-spurious_QC-MS-new.raw
Phospho	QC	x04064_AH016b-spurious_QC-MS-new.raw
Phospho	QC	x04110_AH016b-spurious_QC-MS-new.raw
Phospho	QC	x04111_AH016b-spurious_QC-MS-new.raw
Phospho	QC	x04133_AH016b-spurious_QC-MS-new.raw
Phospho	QC	x04156_AH016b-spurious_QC-MS-new.raw
Phospho	QC	x04160_AH016b-spurious_QC-MS-new.raw
Phospho	QC	x04161_AH016b-spurious_QC-MS-new.raw
Phospho	QC	x04197_AH016b-spurious_QC-MS-new.raw
Phospho	QC	x04198_AH016b-spurious_QC-MS-new.raw
Phospho	QC	x04221_AH016b-spurious_QC-MS-new.raw
Phospho	QC	x04242_AH016b-spurious_QC-MS-new.raw
Phospho	QC	x04258_AH016b-spurious_QC-MS-new.raw
Phospho	QC	x04281_AH016b-spurious_QC-MS-new.raw
Proteome	DIA	x05072_AH021c-spurious-prot_vSRC-wt_2.raw
Proteome	DIA	x05073_AH021c-spurious-prot_vSRC-dead_2.raw
Proteome	DIA	x05074_AH021c-spurious-prot_EPHB1-wt_2.raw
Proteome	DIA	x05075_AH021c-spurious-prot_EPHB1-dead_2.raw
Proteome	DIA	x05076_AH021c-spurious-prot_LP-wt_2.raw
Proteome	DIA	x05078_AH021c-spurious-prot_LP-wt_3.raw
Proteome	DIA	x05079_AH021c-spurious-prot_EPHB1-dead_3.raw
Proteome	DIA	x05080_AH021c-spurious-prot_EPHB1-wt_3.raw
Proteome	DIA	x05081_AH021c-spurious-prot_vSRC-dead_3.raw
Proteome	DIA	x05082_AH021c-spurious-prot_vSRC-wt_3.raw
Proteome	DIA	x05084_AH021c-spurious-prot_vSRC-wt_4.raw
Proteome	DIA	x05085_AH021c-spurious-prot_vSRC-dead_4.raw
Proteome	DIA	x05086_AH021c-spurious-prot_EPHB1-wt_4.raw
Proteome	DIA	x05087_AH021c-spurious-prot_EPHB1-dead_4.raw
Proteome	DIA	x05088_AH021c-spurious-prot_LP-wt_4.raw
Proteome	DIA	x05090_AH021c-spurious-prot_LP-wt_5.raw
Proteome	DIA	x05091_AH021c-spurious-prot_EPHB1-dead_5.raw
Proteome	DIA	x05092_AH021c-spurious-prot_EPHB1-wt_5.raw
Proteome	DIA	x05093_AH021c-spurious-prot_vSRC-dead_5.raw
Proteome	DIA	x05094_AH021c-spurious-prot_vSRC-wt_5.raw
